# Sparse Neuronal C4 Elevation Induces Network-Wide Transcriptomic and Lipid-Droplet Remodeling in the Cortical Microenvironment

**DOI:** 10.1101/2025.05.29.656749

**Authors:** Marta Sánchez-Carbonell, Sonia Bolshakova, Juan E. Ávila-Pagán, Yaseer A. Sabir, Clay Griffin-Derr, Dominik G. Stich, Sofia V. Cieslewicz, Sheyla Esther Carmen Sifuentes, Rhushikesh A. Phadke, Alison Brack, Anna Hasche-Kluender, Paige Caley, Caroline Dias, Alberto Cruz-Martín

**Author notes:** **Corresponding author**: Alberto Cruz-Martín. **These authors contributed equally:** Marta Sánchez-Carbonell,; Sonia Bolshakova,; Juan Ávila-Pagán.

## Abstract

The complement component C4 regulates synaptic refinement and plasticity in the brain and has been implicated in multiple neurological and psychiatric disorders, with especially strong genetic evidence linking elevated *C4A* expression to schizophrenia. However, it remains unclear whether localized C4 elevation in a small neuronal population is sufficient to reshape broader cortical gene-regulatory programs and cellular phenotypes. To address this question, we overexpressed mouse *C4* in approximately 2% of prefrontal cortical neurons using in utero electroporation and performed bulk RNA sequencing on microdissected prefrontal cortex. Despite the sparse manipulation, C4-OE was associated with broad transcriptional remodeling across tissue composed predominantly of untransfected cells, including coordinated changes in cholesterol biosynthesis, axon- and synaptic-associated programs, vascular/ECM pathways, and immune- and stress-related responses. Comparison with a schizophrenia synaptic proteomic dataset identified limited global correspondence but selective gene- and pathway-level overlap in specific molecular programs. Reference-based projection of directional DEG signatures onto a cortical single-cell transcriptomic reference further identified cell-type-associated structure, including prominent astrocyte- and vascular-associated axes and distinct lipid/metabolic, vascular/endothelial–interferon-associated, and immune/stress correlation domains. Spatial validation with MFISH showed increased *Hmgcr* expression in neighboring GFP-negative cells, while PLIN2 imaging revealed increased DAPI-associated/perinuclear lipid-droplet burden within the local C4-OE field. Together, these findings support a model in which sparse neuronal C4 elevation is associated with broader remodeling of the local cortical environment, including a non-cell-autonomous component involving neighboring-cell lipid-associated responses. These results expand the interpretation of C4 risk biology beyond synapse elimination alone and suggest that focal immune-gene dysregulation can engage lipid-homeostatic, stress-related, and cell-type-associated transcriptional programs relevant to cortical circuit vulnerability.

**Author Summary:** Complement component C4 is best known for its role in immune defense, but increasing evidence suggests that altered C4 levels can also influence brain development and disease-relevant neural circuits. Here, we asked what happens when C4 is increased in only a sparse subset of cortical neurons. Using a mouse model with C4 elevation in a small population of prefrontal cortical neurons, we found that this localized perturbation was associated with broad molecular changes across the surrounding cortical field. Transcriptomic analyses revealed coordinated changes in cholesterol biosynthesis and lipid metabolism, synaptic and neuronal programs, vascular-associated pathways, and immune- and stress-related responses. Spatial validation further showed increased *Hmgcr* expression and greater PLIN2-positive lipid-droplet burden in neighboring GFP-negative cells, supporting a non-cell-autonomous component of the response. These findings show that a highly localized increase in one immune-linked gene can ripple across the surrounding cortex, reshaping lipid homeostasis and microenvironmental states linked to circuit vulnerability.
