## Supplementary material for "Sparse Neuronal C4 Elevation Induces Network-Wide Transcriptomic and Lipid-Droplet Remodeling in the Cortical Microenvironment": S2 Table

### Sheet: S2 Table
pathway	pval	padj	log2err	ES	NES	size	leadingEdge	significant
HALLMARK_MTORC1_SIGNALING	1.63884e-09	8.19422e-08	0.788187	0.453823	2.12324	193	Hmgcs1,Hmgcr,Calr,Sqle,Serpinh1,Dhcr7,Hsp90b1,Cyp51,Stard4,Hspa4,Cdkn1a,Pik3r3,Ldlr,Elovl6,Tuba4a,Sc5d,Idi1,Atp2a2,Niban1,Eef1e1,Hspa5,Pno1,Hspe1,Nampt,Egln3,Ebp,Fgl2,Mllt11,Gsk3b,Canx,Me1,Ppa1,Mcm2,P4ha1,Insig1,Ero1a,Cacybp,Fkbp2,Map2k3,Tomm40,Ldha,Nherf1,Stip1,Rpn1,Phgdh,Psma3,Gbe1,Hspd1,Cct6a,Vldlr,Ssr1,Rdh11,Ccnf,Dhcr24,Cxcr4,Nup205,Tmem97,Etf1,Ufm1,Actr2,Ube2d3,Tfrc,Ung,Acly,Ddx39a,Psmd12,If…	yes
HALLMARK_G2M_CHECKPOINT	1.15791e-06	2.89476e-05	0.643552	0.409828	1.90385	189	Pttg1,Sqle,Top2a,Uck2,Cdk1,Xpo1,Pbk,Sfpq,Slc7a1,Dkc1,Slc38a1,Cenpf,Mki67,Ccna2,Kif23,Nsd2,Hspa8,Syncrip,Top1,Gspt1,Lig3,Slc12a2,Cul3,Nasp,Mcm2,Srsf1,Mcm5,Nup50,Kpnb1,Odc1,Cdc27,Cenpa,Atrx,Smarcc1,Prc1,Dr1,Cdkn3,Cdc6,Nusap1,Cdc20,Dbf4,Ccnf,G3bp1,Foxn3,Rad54l,Amd1,Lmnb1,Srsf10,Knl1,Kmt5a,Pafah1b1,Mcm3,Pura,Kif2c,Cul5,Lbr,Ddx39a,Ndc80,Prpf4b,Dmd,Ccnb2,Rad23b,E2f4	yes
HALLMARK_ANGIOGENESIS	1.79379e-06	2.98965e-05	0.643552	0.666894	2.23847	32	Slco2a1,Nrp1,Lpl,Lum,Pglyrp1,Itgav,Fstl1,Tnfrsf21,Vtn,Col3a1,Ptk2,Jag1,Kcnj8,Timp1,Vav2,Vegfa,Thbd	yes
HALLMARK_EPITHELIAL_MESENCHYMAL_TRANSITION	3.2896e-06	4.11201e-05	0.627257	0.404156	1.86207	179	Inhba,Bdnf,Serpinh1,Cdh11,Sdc1,Lamc1,Col4a2,Col4a1,Tnc,Nid2,Col11a1,Mmp14,Tpm4,Thbs2,Tnfrsf11b,Vcam1,Lum,Fbln5,Cap2,Itgav,Fstl1,Itga5,Tnfrsf12a,Igfbp2,Cxcl12,Gadd45a,Itgb1,Dab2,Mest,Pmepa1,Sparc,Rgs4,Lamc2,Lama3,Col1a1,Col3a1,Itgb3,Cdh6,Pdgfrb,Pcolce,Emp3,Tgm2,Col8a2,Fermt2,Lama1,Fn1,Bgn,Gpc1,Col12a1,Scg2,Timp1,Myl9,Fmod,Slit2,Edil3,Col1a2,Foxc2,Anpep,Dcn,Col6a3,Adam12,Vegfa,Vegfc,Pfn2,Serpine1,W…	yes
HALLMARK_MYC_TARGETS_V1	1.6705e-05	0.00016705	0.57561	0.385935	1.78738	186	Xpo1,Abce1,Eif4g2,Tardbp,Hnrnpa3,Ccna2,Snrpa1,Hspe1,Eif4e,Srsf7,Syncrip,Sf3b3,Gspt1,Canx,Mcm2,Srsf1,Fam120a,Eif2s1,Mcm5,Srm,Kpnb1,Odc1,Srpk1,Hnrnpa2b1,Srsf3,Ldha,Smarcc1,Cstf2,Nme1,Phb2,Erh,Hspd1,Serbp1,Cdc20,Dhx15,Hnrnpa1,G3bp1,Ran,Xrcc6,Hnrnpc,Etf1,Prps2,Hdac2,Xpot,Tomm70a,Psma1,Ifrd1,Vdac3,Npm1,Clns1a,Ap3s1,Rad23b,Ncbp2,Psmd1,Psmc6,Eif3j1,Tyms,Eif2s2,Cox5a,Cct5,Ube2e1,Nop16,Uba2,Orc2,Myc,Mrps1…	yes
HALLMARK_PI3K_AKT_MTOR_SIGNALING	2.3659e-05	0.000197158	0.57561	0.446541	1.91397	101	Calr,Dusp3,Hsp90b1,Rps6ka3,Cdk1,Cdkn1a,Adcy2,Pik3r3,Mapk8,Plcb1,Eif4e,Ube2n,Pin1,Camk4,Gsk3b,Hras,Ppp2r1b,Map2k3,Prkcb,Arpc3,Pikfyve,Prkar2a,Cxcr4,Pfn1,Actr2,Ube2d3,Prkaa2,Cltc,Mapk9,Map3k7,Fgf17,Ppp1ca,Ralb,Il2rg,Pten,Raf1,Nck1,Mapkap1,Cab39	yes
HALLMARK_CHOLESTEROL_HOMEOSTASIS	5.26457e-05	0.000329036	0.557332	0.487892	1.96894	69	Hmgcs1,Hmgcr,Sema3b,Sqle,Dhcr7,Cyp51,Stard4,Lpl,Ldlr,Sc5d,Idi1,Mvd,Niban1,S100a11,Nsdhl,Srebf2,Tnfrsf12a,Ebp	yes
HALLMARK_UV_RESPONSE_DN	4.95602e-05	0.000329036	0.557332	0.401735	1.80186	144	Bdnf,Rnd3,Grk5,Nrp1,Lamc1,Pik3r3,Ldlr,Synj2,Col11a1,Slc7a1,Fbln5,Cap2,Adgrl2,Map1b,Ptgfr,Dab2,Smad7,Rgs4,Spop,Apbb2,Insig1,Col1a1,Scn8a,Dlg1,Dlc1,Col3a1,Itgb3,Prkar2b,Pdgfrb,Atrx,Cdon,Tgfbr2,Vldlr,Togaram1,Cav1,Atp2c1,Lpar1,Anxa2,Atrn,Tjp1,Wdr37,Aggf1,Rbpms,Cacna1a,Col1a2,Kcnma1,Vav2,Inpp4b,Cdk13,Adora2b,Serpine1,Nr3c1,Phf3,Akt3,Ptprm,Nipbl,Plcb4,Prkce,Fhl2,Anxa4	yes
HALLMARK_APICAL_JUNCTION	7.11366e-05	0.000395203	0.538434	0.366129	1.69275	182	Cdh11,Nectin1,Layn,Icam2,Pik3r3,Actn4,Cdh15,Mapk11,Mvd,Mpzl2,Tnfrsf11b,Vcam1,Cnn2,Myh9,Cx3cl1,Parva,Itgb1,Pecam1,Cdk8,Hras,Lamc2,Lama3,Fscn1,Actg1,Nectin3,Cldn5,Insig1,Dlg1,Ptk2,Cdh6,Kcnh2,Nrxn2,Pik3cb,Cdh3,Jup,Nf1,Col17a1,Rasa1,Atp1a3,Msn,Adam9,Cap1,Pfn1,Myl9,Nfasc,Akt2,Tjp1,Cdh1,Myh10,Slit2,Nectin2,Vav2,Nexn,Zyx,Cdh4,Akt3,Alox8,Cadm2,Icam1,Actn1,Adamts5,Cdh8,Arhgef6,Pten,Lamb3,Stx4a,Acta1,Shc1,…	yes
HALLMARK_PROTEIN_SECRETION	0.000134173	0.000609876	0.518848	0.446308	1.88411	92	Rps6ka3,Cav2,Sh3gl2,Anp32e,Rab14,Tspan8,Stam,Arfgef1,Atp7a,Cog2,Yipf6,Arfgef2,Arfip1,Clcn3,Scrn1,Sec24d,Ap1g1,Dnm1l,Tmed10,Mon2,Cltc,Cln5,Adam10,Ap3s1,Napg,Scamp3,Scamp1,Arcn1,Stx7,Sec31a,Sec22b,Gla,Dst,M6pr,Vamp3,Rer1,Dop1a	yes
HALLMARK_XENOBIOTIC_METABOLISM	0.000132919	0.000609876	0.518848	-0.369443	-1.69336	153	Smox,Spint2,Retsat,Gsr,Comt,Ddc,Hes6,Acox3,Pink1,Ndrg2,Ninj1,Tmem176b,Cyp2j6,Ptges,Gstm4,Asl,Pts,Esr1,Hsd11b1,Irf8,Pcx,Ets2,Apoe,Dhps,Upp1,Cyp4f14,Ssr3,Pgrmc1,Ephx1,Pdk4,Il1r1,Slc12a4,Aqp9,Gstt2,Hmox1,Gss,Gabarapl1,Ugdh,Mccc2,Tkfc,Sertad1,Xdh,Cbr1,Fah,Shmt2,Dcxr,Ech1	yes
HALLMARK_ESTROGEN_RESPONSE_EARLY	0.00102337	0.00417113	0.45506	0.348766	1.61031	174	Klf10,Sema3b,Tubb2b,Dhcr7,Wwc1,Prss23,Slc24a3,Rasgrp1,Ugcg,Syt12,Reep1,Car12,Egr3,Cxcl12,Olfml3,Rrp12,Scarb1,Slc1a1,Retreg1,Opn3,Dlc1,Kazn,Fkbp4,Slc19a2,Foxc1,Il6st,Kcnk5,Deptor,Nherf1,Inpp5f,Bcl2,Ret,Slc16a1,Pdzk1,Tgm2,Siah2,Rbbp8	yes
HALLMARK_KRAS_SIGNALING_DN	0.00108449	0.00417113	0.45506	-0.361654	-1.60784	124	Itih3,Pdk2,Nphs1,Tfcp2l1,Prodh,Ngb,Coq8a,Ypel1,Hc,Selenop,Ccdc106,Synpo,Sgk1,Fgfr3,Chst2,Cntfr,Slc25a23,Prkn,Zbtb16,Slc30a3,Dlk2,Zfp112,Nos1,Ryr1,Sox10,Ntf3,Lfng,Arpp21,P2rx6,Alox12b,Sncb,Krt1,Tenm2,Cpa2,Btg2,Rgs11,Gtf3c5,Idua	yes
HALLMARK_INTERFERON_ALPHA_RESPONSE	0.00138041	0.00493005	0.45506	0.412799	1.73116	86	Ifit3,Ifitm3,Ly6e,Isg15,Gbp3,Ifi44,Ifi27,Oas1a,Cd74,Trim12c,Usp18,Bst2,Irf7,Rtp4,Ube2l6,Parp14,Samd9l,Ncoa7,Tmem140,Psma3,Eif2ak2,Ifitm1,Helz2	yes
HALLMARK_INFLAMMATORY_RESPONSE	0.00154796	0.00515986	0.45506	0.344079	1.55244	154	Aplnr,Inhba,Tnfsf10,Ly6e,Ahr,Cdkn1a,Rasgrp1,Ldlr,Sgms2,Atp2a2,Slc7a1,Mmp14,Pcdh7,Nampt,Cx3cl1,Itga5,P2rx4,Calcrl,Bst2,Irf7,Rtp4,Oprk1,Itgb3,Slc4a4,Emp3,Ptpre,Eif2ak2,Ifitm1,Ifngr2,Slc31a1,Dcbld2,Atp2c1,Lpar1,Timp1,Ptger4,Kcna3,Adgre1,Adora2b,Serpine1,Sphk1,Icam1,Il1a,Plaur,Adm,Klf6,Hif1a,Ifnar1,Atp2b1,Irak2,Il18,Raf1,Psen1,Myc,Il1b	yes
HALLMARK_IL2_STAT5_SIGNALING	0.00519732	0.0162416	0.407018	0.320867	1.47988	172	Adam19,Ifitm3,Phtf2,Uck2,Ttc39b,Tnfsf10,Nrp1,Ahr,Gbp3,Enpp1,Wls,Itgav,Ckap4,Fgl2,Gpr83,Mapkapk2,P2rx4,Tnfrsf21,P4ha1,Odc1,Slc39a8,Myo1c,Hycc2,Serpinb6a,Emp1,Bcl2,Tgm2,Ncoa3,Plpp1,Spry4,Cdc6,Tnfrsf8,Eef1akmt1,Spred2,Bmpr2,She,Map6,Pth1r,F2rl2	yes
HALLMARK_KRAS_SIGNALING_UP	0.00600107	0.0176502	0.407018	0.322197	1.4865	173	Inhba,Sema3b,Trib2,Pcp4,Nrp1,Ets1,Mpzl2,Adgrl4,Etv5,Reln,Ephb2,Mycn,Mmd,Gng11,Pecam1,Dusp6,Tspan13,Rbp4,Fgf9,Ero1a,Strn,Akap12,Adam17,Adgra2,Emp1,Eng,Ptcd2,Plau,Dock2,Flt4,Jup,Cxcr4,Dcbld2,Snap91,Akt2,Ccser2,Aldh1a2,Peg3,F2rl1,Spry2,Epb41l3,Cbl,Spon1,Ano1,Wnt7a,Hdac9,Ly96,Igf2,Plaur,Lat2,Il33,Vwa5a,Avl9,Kif5c,Il2rg,Tor1aip2,Map3k1,Il1b,Nin,Mmp11,Gypc,Itgbl1,Prelid3b,Hbegf	yes
HALLMARK_DNA_REPAIR	0.00660226	0.0183396	0.407018	-0.317469	-1.44065	145	Arl6ip1,Snapc5,Mpg,Snapc4,Nudt9,Gtf2f1,Eif1b,Poll,Rad52,Tk2,Npr2,Nelfb,Prim1,Aaas,Lig1,Ddb2,Rpa2,Nelfcd,Polr1h,Ercc5,Ercc8,Fen1,Ak3,Surf1,Usp11,Srsf6,Tarbp2,Ssrp1,Rfc2,Ercc2,Gtf3c5,Itpa,Polr2i,Polr1c,Vps37d,Eloa,Nt5c,Polr3gl,Brf2,Gpx4,Ak1	yes
HALLMARK_ESTROGEN_RESPONSE_LATE	0.0104073	0.0270987	0.38073	0.309588	1.4206	167	Sema3b,Top2a,Dhcr7,Pcp4,Prss23,Slc24a3,Car12,Hspa4l,Egr3,Lsr,Cxcl12,Cacna2d2,Scarb1,Mest,Tspan13,Lamc2,Opn3,Impa2,Fkbp4,Foxc1,Prkar2b,Il6st,Kcnk5,Fabp5,Nherf1,Bcl2,Ret,Mettl3,Slc16a1,Pdzk1,Siah2,Rbbp8,Cdc6,Cdc20,Cav1,Large1,Cyp26b1,Th,Cox6c,Cdh1,Rabep1,Tst,Emp2,Abhd2,Abca3,Aldh3a2,Tnnc1,Krt19,Celsr2,Frk,Ncor2,Jak1	yes
HALLMARK_REACTIVE_OXIGEN_SPECIES_PATHWAY	0.0108395	0.0270987	0.38073	-0.42511	-1.58706	47	Gsr,Junb,Msra,Ndufa6,Prnp,Prdx1,Ftl1,Egln2,Prdx6,Ndufs2,G6pdx,Stk25,Txnrd2,Sbno2,Ercc2,Ptpa,Lsp1,Gpx4	yes
HALLMARK_MITOTIC_SPINDLE	0.0125874	0.0299701	0.38073	0.292957	1.37043	194	Top2a,Cdk1,Actn4,Tuba4a,Arhgap29,Cenpf,Kif23,Myh9,Nedd9,Mapre1,Cdc42ep4,Arhgap10,Rapgef5,Dync1h1,Sos1,Fscn1,Arfgef1,Ect2,Dlg1,Cdc27,Tubgcp5,Kif3b,Sorbs2,Prc1,Ppp4r2,Dynll2,Clip2,Arhgef11,Lats1,Arhgef7,Nusap1,Hook3,Dock2,Nf1,Arhgap5,Rasa1,Rab3gap1,Lmnb1,Rictor,Cdc42ep1,Pafah1b1,Trio,Kif2c,Myh10,Cep192,Ndc80,Sac3d1,Ccnb2,Arap3,Arhgef12,Arf6,Cdc42ep2,Pcgf5,Nck2,Kif11,Dst,Prex1,Cttn,Ssh2,Nck1,Kif5b,N…	yes
HALLMARK_INTERFERON_GAMMA_RESPONSE	0.0166698	0.037886	0.352488	0.314787	1.42943	159	Ifit3,Ifitm3,Tnfsf10,Ly6e,Cdkn1a,Isg15,Gbp3,Ifi44,Ifi27,Sod2,Vcam1,Nup93,Cd74,Nampt,Fgl2,Usp18,Bst2,Irf7,Rtp4,Pla2g4a,Ube2l6,Parp14,Samd9l	yes
HALLMARK_TGF_BETA_SIGNALING	0.0192521	0.0418524	0.352488	0.408329	1.54563	53	Klf10,Skil,Pmepa1,Smad7,Slc20a1,Trim33,Eng,Acvr1,Wwtr1,Ifngr2,Bmpr2,Ctnnb1,Tjp1,Cdh1,Ube2d3,Arid4b,Serpine1,Map3k7,Ncor2,Id3,Ppm1a,Ppp1ca,Rhoa,Thbs1,Smurf1,Smad1	yes
HALLMARK_UNFOLDED_PROTEIN_RESPONSE	0.0201898	0.042062	0.352488	0.333103	1.43406	106	Nfya,Calr,Hsp90b1,Sdad1,Hyou1,Dkc1,Hspa5,Pdia6,Eif4e,Tubb2a,Nabp1,Ero1a,Eif2s1,Skic3,Eif4g1,Kdelr3,Aldh18a1,Dnajc3,Ssr1,Ern1,Nfyb,Atf4,Xpot,Exoc2,Npm1,Vegfa,Cebpg,Hspa9,Slc7a5,Sec31a,Pdia5,Dcp2,Mtrex,Tatdn2,Serp1,Kif5b,Shc1,Lsm1,Preb,Cnot6,Asns,Eif2ak3	yes
HALLMARK_BILE_ACID_METABOLISM	0.029134	0.0582681	0.352488	-0.341013	-1.4337	90	Tfcp2l1,Idh2,Retsat,Hsd17b11,Scp2,Rxra,Phyh,Fads1,Pxmp2,Abca8b,Cyp46a1,Pex26,Pex11a,Aqp9,Pex16,Nudt12,Paox,Sult2b1,Isoc1,Rxrg,Pipox,Pecr,Mlycd,Hsd17b4,Pfkm,Pex7,Abcd1	no
HALLMARK_APOPTOSIS	0.0368021	0.0707734	0.321776	0.290003	1.30326	147	Top2a,Ifitm3,Tnfsf10,Cdkn1a,Sc5d,Sod2,Dnaja1,Egr3,Lum,Nedd9,Nefh,Tnfrsf12a,Ebp,Gadd45a,Anxa1,Smad7,Lef1,Gpx1,Bcap31,Slc20a1,Ptk2,Pdgfrb,Emp1,Plppr4,Dnajc3,Bgn,Cav1,Dnm1l,Ctnnb1,Timp1,Etf1,Rara,Pak1,Fez1,Dcn,F2r,Vdac2,Diablo,Brca1,Plcb2,Il1a,Tspo,Casp2	no
HALLMARK_ANDROGEN_RESPONSE	0.0474383	0.0878488	0.287857	0.321912	1.35561	89	Hmgcs1,Hmgcr,Rps6ka3,Idi1,Appbp2,Ell2,Itgav,Rrp12,Pmepa1,Ube2j1,Camkk2,Insig1,Elk4,Akap12,Iqgap2,Sec24d,Adamts1,Plpp1,Steap4,Dhcr24,Xrcc6,Stk39,Slc38a2,Hpgd,Ccnd3,Ncoa4,Abhd2,Inpp4b,Krt19,Uap1,Cenpn,Pgm3,Actn1	no
HALLMARK_MYC_TARGETS_V2	0.0497137	0.0887744	0.321776	0.375292	1.43721	57	Ndufaf4,Hspe1,Rrp12,Utp20,Mcm5,Srm,Tbrg4,Bysl,Hspd1,Tmem97,Ung,Supv3l1,Npm1,Mybbp1a,Prmt3,Plk4,Nop16,Myc,Noc4l,Grwd1,Cbx3,Ipo4,Mphosph10,Slc29a2	no
HALLMARK_SPERMATOGENESIS	0.0525328	0.0905739	0.271289	0.315228	1.34593	97	Cdk1,Agfg1,Hspa4l,Nefh,Topbp1,Ide,Tle4,Camk4,Slc12a2,Dcc,Npy5r,Adcyap1,Clvs1,Prkar2a,Cdkn3,Dbf4,Clpb,She,Snap91,Papolb,Art3,Mast2,Kif2c,Grm8,Vdac3,Hspa1l,Strbp,Ccnb2,Stam2	no
HALLMARK_P53_PATHWAY	0.0566449	0.0944081	0.282013	-0.264955	-1.25175	190	Retsat,Mxd4,Ctsf,Coq8a,Cebpa,Sesn1,Plxnb2,Trafd1,Ninj1,Jun,Tpd52l1,Tspyl2,Zbtb16,Ddb2,Plk2,Irag2,Btg1,Rxra,Tgfa,Cdkn2aip,Ddit4,Rps12,Trib3,Atf3,Abhd4,Gm2a,Nupr1,Ercc5,Upp1,Foxo3,Fuca1,Iscu,Abcc5,Stom,Ephx1,Apaf1,Irak1,Hdac3	no
HALLMARK_APICAL_SURFACE	0.0630975	0.10177	0.248911	0.393464	1.39863	39	Mdga1,Akap7,Scube1,Ntng1,Sulf2,Cx3cl1,Ephb4,Dcbld2,Adam10,Brca1,Afap1l2,Plaur,Il2rg,Efna5,B4galt1	no
HALLMARK_ALLOGRAFT_REJECTION	0.12069	0.188578	0.176694	0.269342	1.19382	132	Inhba,Mtif2,Ets1,Abce1,Nos2,Cd74,Ube2n,Irf7,Eif5a,Ccr2,Ache,Fcgr2b,Prkcb,Nme1,Ifngr2,Ikbkb,Il27ra,Timp1,St8sia4,Srgn,Degs1,Ly75,Mrpl3,Ccnd3,Npm1,F2r,Map3k7,Brca1,Hdac9,Icam1,Eif3j1,Hif1a,Il2rg,Il18,Cd28,Eif3a,Nck1,Il1b,Fas,Flna	no
HALLMARK_COMPLEMENT	0.139147	0.200111	0.160801	0.256774	1.16005	153	Col4a2,Mmp15,Rasgrp1,Dock9,Mmp14,Hspa5,Pdp1,Xpnpep1,Usp15,Kif2a,Dyrk2,Dusp6,Me1,Gmfb,Pik3ca,Irf7,Pla2g4a,Rnf4,Ctsh,Dgkh,F5,Gca,Fn1,Itgam,Dpp4,Kcnip3,Adam9,Timp1,Pfn1,Prep	no
HALLMARK_E2F_TARGETS	0.133455	0.200111	0.16318	0.25075	1.17299	194	Pttg1,Top2a,Cdk1,Xpo1,Cdkn1a,Tubb5,Mki67,Nup153,Syncrip,Anp32e,Gspt1,Ipo7,Nasp,Mcm2,Srsf1,Eif2s1,Mcm5,Hells,Tbrg4,Nme1,Cdkn3,Ccp110,Cdc20,Nup205,Ran,Brms1l,Xrcc6,Lmnb1,Lsm8,Psip1,Mcm3,Kif2c,Lbr,Tfrc,Ung,Dck,Ddx39a,Rrm2,Prps1,Asf1b,Lyar,Ccnb2,Cse1l,Brca1,Dclre1b,Pds5b,Shmt1,Wee1,Rbbp7,Plk4,Ppm1d,Orc2,Myc,Aurkb,Chek1,Mxd3,Timeless,Atad2,Tra2b,Mad2l1,Kif18b,Eed,Rad1,Rad51c,Tmpo,Smc6,Prim2,Ubr7,Mms22…	no
HALLMARK_PANCREAS_BETA_CELLS	0.140078	0.200111	0.164406	0.403216	1.27674	25	Pcsk1,Pak3,Chga,Dpp4,Akt3,Sst,Syt13,Lmo2,Pcsk2,Dcx	no
HALLMARK_ADIPOGENESIS	0.267261	0.371195	0.123842	-0.228325	-1.07687	192	Sult1a1,Retsat,Cd302,Slc27a1,Elmod3,Enpp2,Pdcd4,Mtarc2,Sspn,Vegfb,Scp2,Dbt,Abcb8,Cpt2,Cyp4b1,Phyh,Echs1,Acaa2,Apoe,Mccc1,Sncg,Stom,Mgll,Riok3,Rab34,Cidea,Dhrs7b,Bckdha,Acadl,Ifngr1,Dgat1,Ptger3,Sparcl1,Phldb1,Arl4a,Crat,Tob1,Fah,Ech1,Adipor2,Acox1,Hadh,Pex14,Rreb1	no
HALLMARK_TNFA_SIGNALING_VIA_NFKB	0.293478	0.396592	0.115734	-0.229136	-1.06689	174	Ifit2,Sdc4,Rhob,Bhlhe40,Socs3,Smad3,Junb,Tnip2,Sgk1,Pnrc1,Rcan1,Ninj1,Cd83,Jun,Zfp36,Plk2,Per1,Btg1,Ccnl1,Icosl,Atf3,Ets2,Irs2,G0s2,Ccn1,Sqstm1,Trip10,Egr2,Serpinb8,Fosb	no
HALLMARK_FATTY_ACID_METABOLISM	0.309886	0.407745	0.103576	0.237948	1.06201	139	Hmgcs1,Hsph1,D2hgdh,Idi1,Nsdhl,Alad,S100a10,Me1,Aldh3a1,Trp53inp2,Ube2l6,Acsl4,Odc1,Dlst,Mif,Ldha,Hsp90aa1,Ehhadh,Rdh11,Ostc,Dhcr24,Acat2,Rap1gds1,Kmt5a,Hsd17b7,Acsl5,Pdhb,Sucla2,Hpgd,Hccs,Aldh3a2,Hibch,Fh1	no
HALLMARK_HYPOXIA	0.325368	0.417138	0.09855	0.22675	1.04797	183	Cdkn1a,Ets1,Pfkfb3,Ppargc1a,Car12,Hspa5,Stbd1,Hs3st1,Myh9,Xpnpep1,Tgfb3,Gcnt2,Klf7,Scarb1,Ackr3,P4ha1,Ero1a,Atp7a,Akap12,Mif,Ncan,Ldha,Kdelr3,Pkp1,Bcl2,Tgm2,Siah2,Gbe1,Ugp2,Vldlr,Bgn,Gpc1,Cav1,Hdlbp,Large1,Pgam2,Cxcr4,Anxa2,Noct,Dcn,Slc6a6,Vegfa,Csrp2,Pfkl,Adora2b,Serpine1,Nr3c1,Nfil3,Lox,Efna3,Plaur,Adm,Klf6	no
HALLMARK_UV_RESPONSE_UP	0.340226	0.425282	0.0972151	0.232685	1.04322	143	Nup58,Nptx2,Slc6a12,Rasgrp1,Bsg,Tuba4a,Mmp14,Sod2,Dnaja1,Igfbp2,Hspa13,Sigmar1,Ago2,Fkbp4,Il6st,Chrna5,Kcnh2,Alas1,Stip1,Rpn1,Plcl1,Ret	no
HALLMARK_HEDGEHOG_SIGNALING	0.418947	0.502953	0.0916795	-0.293939	-1.02003	34	Gli1,Ldb1,Cntfr,Tle1,Ets2,Ophn1,Adgrg1,Tle3	no
HALLMARK_IL6_JAK_STAT3_SIGNALING	0.422481	0.502953	0.08654	0.254962	1.0237	68	Il17ra,Acvrl1,Il10rb,Tnfrsf12a,Lepr,Tnfrsf21,Il13ra1,Itgb3,Il6st	no
HALLMARK_WNT_BETA_CATENIN_SIGNALING	0.445607	0.518147	0.0878313	-0.273787	-0.990151	40	Frat1,Hdac5,Dvl2,Dll1,Rbpj,Hdac11,Cul1	no
HALLMARK_GLYCOLYSIS	0.519553	0.590401	0.0734381	0.210367	0.974274	186	Homer1,Cdk1,Sdc1,Hspa5,Nsdhl,Hs6st2,Egln3,Me2,Kif2a,Gmppb,Me1,Nasp,P4ha1,Hs2st1,Rpe,Bpnt1,Il13ra1,Ero1a,Fkbp4,Cog2,Cenpa,Mif,Ldha,Kdelr3,Polr3k,Ugp2,Vldlr,Slc25a10,Gpc1,Agrn,Hdlbp,Pgam2,Cxcr4,Cldn3	no
HALLMARK_PEROXISOME	0.610526	0.678363	0.0714786	-0.221433	-0.930955	90	Idh2,Cln6,Retsat,Hsd17b11,Eci2,Scp2,Abcc8,Prdx1,Hmgcl,Abcb4,Fads1,Abcc5,Pex11a,Sult2b1,Isoc1,Rxrg,Crat,Mlycd,Ech1,Hsd17b4,Pabpc1,Acox1,Pex14,Slc25a19,Abcd1	no
HALLMARK_COAGULATION	0.673546	0.732115	0.0610364	0.213563	0.911848	97	Prss23,Mmp15,Mmp14,Klf7,Anxa1,Pecam1,Dusp6,Sparc,Ctsh,Itgb3,Plau,Dusp14,Fn1,Dpp4,Adam9,Timp1,F2rl2,Prep,Rabif,Proz,Thbd,Serpine1	no
HALLMARK_MYOGENESIS	0.770795	0.819994	0.0540088	0.191526	0.883372	175	Aplnr,Ptp4a3,Col4a2,Cdkn1a,Gja5,Reep1,Igfbp7,Dapk2,Myh9,Rb1,Itgb1,Col15a1,Sparc,Col1a1,Col3a1,Ache,Kcnh2,Myo1c,Wwtr1,Ephb3,Agrn,Large1,Pgam2,Sod3,Akt2,Pde4dip,Pkia,Itga7,Ifrd1,Col6a3,Nav2,Adam12,Tnnc1,Dmd,Atp2a1,Sphk1,Kcnh1,Myl4	no
HALLMARK_HEME_METABOLISM	0.896552	0.924392	0.0541201	-0.176906	-0.822496	168	Smox,Ezh1,Fbxo7,Mxi1,Ccdc28a,Rnf123,Sec14l1,Dcaf11,Uros,Ppox,Hbq1b,Ctns,Tmcc2,Atg4a,Pcx,Foxo3,Slc2a1,Ypel5,Minpp1,Riok3,Mboat2,Htra2,Rbm5,Endod1,Fech,Btg2,H1f0,Add2,Agpat4,Narf,Slc22a4,Cir1,Mocos,Hebp1,Khnyn,Rad23a,Slc25a38,Pigq,Ermap,Rnf19a,Tent5c,Aldh6a1,Slc11a2	no
HALLMARK_OXIDATIVE_PHOSPHORYLATION	0.905904	0.924392	0.0465084	0.176828	0.816473	181	Pdp1,Mrpl35,Timm17a,Atp1b1,Ndufb8,Dlst,Alas1,Ldha,Slc25a5,Phb2,Oat,Timm10,Ogdh,Idh3a,Abcb7,Rhot1,Opa1,Mtx2,Cox6c,Cox7b,Cyb5a,Pdhb,Sucla2,Tomm70a,Vdac3,Pdhx,Supv3l1,Atp6v0c,Hccs,Fh1,Vdac2,Ndufa8,Hspa9,Ndufb2,Acat1,Uqcrq,Mdh1,Ndufa1,Cox5a,Cox6b1,Cox10,Timm8b,Dld,Slc25a4,Aifm1,Mrpl34,Atp5pb,Ndufa5,Ndufb5,Atp6v1c1,Immt,Por,Cyc1,Ndufb6,Ndufa9,Cs	no
HALLMARK_NOTCH_SIGNALING	0.99434	0.99434	0.0432769	0.140686	0.472223	32	Jag1,Fbxw11,Ppard,Wnt5a,Notch3,Fzd7,Prkca	no
