## Supplementary material for "Sparse Neuronal C4 Elevation Induces Network-Wide Transcriptomic and Lipid-Droplet Remodeling in the Cortical Microenvironment": S11 Table

### Sheet: power_summary
power	signed_rsq	mean_k	n_modules	grey_genes	largest_module	median_module
12	0.78	133.3	24	230	1567	643
13	0.801	112	24	235	2417	470
14	0.819	95.1	26	151	1782	432
15	0.833	81.4	25	203	2234	438
16	0.846	70.4	24	222	2188	517
17	0.854	61.2	24	210	2176	580
18	0.86	53.6	25	211	2180	552
