## Supplementary material for "Sparse Neuronal C4 Elevation Induces Network-Wide Transcriptomic and Lipid-Droplet Remodeling in the Cortical Microenvironment": S12 Table

### Sheet: adjusted_rand_index
power	12	13	14	15	16	17	18
12	1	0.31	0.265	0.306	0.274	0.272	0.305
13	0.31	1	0.302	0.385	0.39	0.296	0.332
14	0.265	0.302	1	0.328	0.307	0.295	0.309
15	0.306	0.385	0.328	1	0.428	0.355	0.336
16	0.274	0.39	0.307	0.428	1	0.323	0.312
17	0.272	0.296	0.295	0.355	0.323	1	0.346
18	0.305	0.332	0.309	0.336	0.312	0.346	1
