## Supplementary material for "Sparse Neuronal C4 Elevation Induces Network-Wide Transcriptomic and Lipid-Droplet Remodeling in the Cortical Microenvironment": S13 Table

### Sheet: best_match_jaccard
power	12	13	14	15	16	17	18
12	1	0.342	0.283	0.324	0.307	0.299	0.32
13	0.345	1	0.325	0.382	0.377	0.322	0.336
14	0.278	0.319	1	0.335	0.328	0.315	0.325
15	0.321	0.373	0.335	1	0.426	0.352	0.339
16	0.315	0.368	0.328	0.419	1	0.346	0.332
17	0.292	0.314	0.314	0.356	0.349	1	0.325
18	0.335	0.348	0.334	0.364	0.342	0.325	1
