## Supplementary material for "Sparse Neuronal C4 Elevation Induces Network-Wide Transcriptomic and Lipid-Droplet Remodeling in the Cortical Microenvironment": S14 Table

### Sheet: module_stability
module	size	stability
greenyellow	575	0.424
blue	1819	0.356
brown	997	0.341
black	719	0.327
yellow	891	0.28
turquoise	2234	0.275
purple	664	0.263
pink	718	0.245
royalblue	303	0.236
darkred	273	0.234
magenta	685	0.227
darkturquoise	240	0.219
lightgreen	330	0.208
green	883	0.181
grey60	332	0.17
lightcyan	341	0.163
lightyellow	327	0.148
salmon	438	0.144
tan	513	0.144
cyan	358	0.142
red	843	0.133
midnightblue	345	0.121
darkgreen	248	0.103
darkgrey	231	0.07
grey	203	0.051
orange	219	0.048
