## Supplementary material for "Sparse Neuronal C4 Elevation Induces Network-Wide Transcriptomic and Lipid-Droplet Remodeling in the Cortical Microenvironment": S17 Table

### Sheet: module_summary
module	genes	n_sig_GO	top_GO_terms	cor_genotype	p_genotype	padj_genotype	cor_sex	p_sex	stability	stability_ref_power
turquoise	2234	9	cilium movement; flagellated sperm motility; cilium movement involved in cell motility	-0.985	8.35e-06	0.000109	-0.516	0.191	0.275	15
blue	1819	7	cholesterol biosynthetic process via desmosterol; cholesterol biosynthetic process via lathosterol; mRNA transport	0.993	9.78e-07	2.54e-05	0.615	0.104	0.356	15
brown	997	13	dendrite development; neuron migration; axonogenesis	0.528	0.178	0.422	-0.03	0.943	0.341	15
yellow	891	40	ribonucleoprotein complex biogenesis; ribosome biogenesis; rRNA processing	-0.279	0.503	0.769	-0.041	0.924	0.28	15
green	883	0		-0.707	0.0497	0.278	0.043	0.919	0.181	15
red	843	9	RNA splicing; RNA splicing, via transesterification reactions with bulged adenosine as nucleophile; mRNA splicing, via spliceosome	-0.081	0.848	0.994	0.451	0.262	0.133	15
black	719	13	acyl-CoA metabolic process; thioester metabolic process; tricarboxylic acid cycle	0.655	0.0777	0.278	0.123	0.771	0.327	15
pink	718	44	oxidative phosphorylation; aerobic electron transport chain; ATP synthesis coupled electron transport	0.581	0.131	0.341	0.703	0.0519	0.245	15
magenta	685	43	neuron fate commitment; regulation of phagocytosis; lipid oxidation	-0.646	0.0836	0.278	-0.416	0.306	0.227	15
purple	664	72	apical junction assembly; chemotaxis; taxis	0.678	0.0645	0.278	0.016	0.969	0.263	15
greenyellow	575	267	extracellular matrix organization; extracellular structure organization; external encapsulating structure organization	0.201	0.633	0.867	-0.318	0.443	0.424	15
tan	513	12	toll-like receptor 4 signaling pathway; positive regulation of defense response; endothelium development	0.072	0.866	0.994	-0.004	0.993	0.144	15
salmon	438	6	cytoplasmic translation; translation at synapse; translation at postsynapse	-0.393	0.336	0.624	0.34	0.41	0.144	15
cyan	358	27	regulation of membrane potential; regulation of postsynaptic membrane potential; neuronal action potential	0.307	0.459	0.747	-0.408	0.315	0.142	15
midnightblue	345	0		0.643	0.0854	0.278	0.591	0.123	0.121	15
lightcyan	341	0		0.247	0.556	0.803	0.743	0.0345	0.163	15
grey60	332	0		-0.375	0.36	0.624	-0.623	0.0987	0.17	15
lightgreen	330	0		-0.006	0.988	0.994	0.214	0.611	0.208	15
lightyellow	327	0		-0.684	0.0612	0.278	-0.715	0.0463	0.148	15
royalblue	303	8	ensheathment of neurons; axon ensheathment; myelin assembly	-0.064	0.881	0.994	-0.459	0.253	0.236	15
darkred	273	0		-0.588	0.125	0.341	-0.602	0.115	0.234	15
darkgreen	248	0		0.003	0.994	0.994	-0.339	0.411	0.103	15
darkturquoise	240	0		-0.13	0.759	0.987	-0.744	0.0342	0.219	15
darkgrey	231	0		0.409	0.314	0.624	0.769	0.0258	0.07	15
orange	219	6	melanosome transport; establishment of melanosome localization; pigment granule transport	0.502	0.205	0.443	0.314	0.448	0.048	15
grey	203	0		0.036	0.932	0.994	0.204	0.629	0.051	15
