## Supplementary material for "Sparse Neuronal C4 Elevation Induces Network-Wide Transcriptomic and Lipid-Droplet Remodeling in the Cortical Microenvironment": S20 Table

Var1	Freq
Astro	902
Car3	1178
CR	38
Endo	197
L2 IT ENTl	11
L2/3 IT CTX	5975
L2/3 IT ENTl	22
L2/3 IT PPP	585
L3 IT ENT	5
L4 RSP-ACA	252
L4/5 IT CTX	10816
L5 IT CTX	3749
L5 PT CTX	1746
L5/6 IT TPE-ENT	212
L5/6 NP CTX	2301
L6 CT CTX	6306
L6 IT CTX	4623
L6 IT ENTl	7
L6b CTX	2099
L6b/CT ENT	16
Lamp5	3629
Meis2	132
Micro-PVM	145
Oligo	230
Pvalb	3735
SMC-Peri	133
Sncg	946
Sst	4675
Sst Chodl	271
Vip	5374
VLMC	120
