## Supplementary material for "Sparse Neuronal C4 Elevation Induces Network-Wide Transcriptomic and Lipid-Droplet Remodeling in the Cortical Microenvironment": S21 Table

subclass_label	cell_identity	broad_class
Astro	Astrocytes	Non-neuronal
Endo	Endothelial	Non-neuronal
Micro-PVM	Microglia	Non-neuronal
Oligo	Oligodendrocytes	Non-neuronal
VLMC	Mural	Non-neuronal
SMC-Peri	Mural	Non-neuronal
Lamp5	Lamp5	Inhibitory neuron
Pvalb	Pvalb	Inhibitory neuron
Sncg	Sncg	Inhibitory neuron
Sst	Sst	Inhibitory neuron
Vip	Vip	Inhibitory neuron
Meis2	Other_GABA	Inhibitory neuron
Sst Chodl	Sst_Chodl	Inhibitory neuron
CR	Cajal-Retzius	Excitatory neuron
L2 IT ENTl	L2/3_IT	Excitatory neuron
L2/3 IT CTX	L2/3_IT	Excitatory neuron
L2/3 IT ENTl	L2/3_IT	Excitatory neuron
L2/3 IT PPP	L2/3_IT	Excitatory neuron
L3 IT ENT	L2/3_IT	Excitatory neuron
L4 RSP-ACA	L4/5_IT	Excitatory neuron
L4/5 IT CTX	L4/5_IT	Excitatory neuron
L5 IT CTX	L4/5_IT	Excitatory neuron
L5/6 IT TPE-ENT	L4/5_IT	Excitatory neuron
L5 PT CTX	L5_PT	Excitatory neuron
L6 CT CTX	L6_CT	Excitatory neuron
L6b CTX	L6_CT	Excitatory neuron
L6b/CT ENT	L6_CT	Excitatory neuron
L6 IT CTX	L6_IT	Excitatory neuron
L6 IT ENTl	L6_IT	Excitatory neuron
Car3	L6_IT	Excitatory neuron
L5/6 NP CTX	L5/6_NP	Excitatory neuron
