## Supplementary material for "Sparse Neuronal C4 Elevation Induces Network-Wide Transcriptomic and Lipid-Droplet Remodeling in the Cortical Microenvironment": S22 Table

### Sheet: Downregulated_control_DEGs
	baseMean	logFC	lfcSE	stat	PValue	padj	sex_confound_flag	sex_linked
Gm7669	23.5337	-8.54067	1.16185	-7.35095	1.96799e-13	8.82561e-11	FALSE	FALSE
Gm9347	107.396	-6.72491	0.54355	-12.3722	3.69544e-35	1.16007e-31	FALSE	FALSE
E130008D07Rik	52.552	-5.79235	0.635946	-9.10823	8.37347e-20	8.21437e-17	FALSE	FALSE
Rps3a3	355.278	-5.5404	1.59594	-3.47156	0.00051744	0.00962291	FALSE	FALSE
Rtp1	130.172	-4.0267	0.931061	-4.32485	1.52639e-05	0.00060086	FALSE	FALSE
Gdpd3	181.213	-3.99899	0.382633	-10.4513	1.446e-25	2.52182e-22	FALSE	FALSE
Prss56	981.563	-3.87801	0.348615	-11.1241	9.58196e-29	2.14855e-25	FALSE	FALSE
Plin4	149.032	-3.63558	0.275341	-13.2039	8.32926e-40	6.53681e-36	FALSE	FALSE
Bfsp2	50.427	-3.53128	0.451326	-7.82422	5.10804e-15	3.20703e-12	FALSE	FALSE
Clcnka	36.4334	-3.31603	0.563268	-5.88713	3.92956e-09	6.35859e-07	FALSE	FALSE
Siglece	31.3855	-3.15614	0.834612	-3.78157	0.000155842	0.00381606	FALSE	FALSE
Gm7666	81.969	-2.99397	0.338713	-8.83925	9.63643e-19	7.56267e-16	TRUE	FALSE
D630033O11Rik	33.5127	-2.90631	0.564176	-5.15143	2.58512e-07	2.29243e-05	FALSE	FALSE
Ccl4	20.9315	-2.87387	0.811118	-3.5431	0.000395457	0.00786704	FALSE	FALSE
Gm11827	25.5077	-2.7912	0.555329	-5.02622	5.00249e-07	3.95194e-05	FALSE	FALSE
Gm5436	95.7341	-2.75959	0.302749	-9.11512	7.85805e-20	8.21437e-17	FALSE	FALSE
Best1	25.971	-2.60369	0.591208	-4.40401	1.0627e-05	0.00045376	FALSE	FALSE
Rgs1	63.5831	-2.53654	0.622209	-4.07666	4.56872e-05	0.00146348	FALSE	FALSE
Etnppl	576.37	-2.50691	0.480467	-5.21764	1.81215e-07	1.68305e-05	FALSE	FALSE
Hc	34.3544	-2.37508	0.52256	-4.54508	5.49144e-06	0.00026603	FALSE	FALSE
E030013I19Rik	77.1233	-2.22228	0.510394	-4.35405	1.33645e-05	0.00053787	FALSE	FALSE
Hnf1b	40.7673	-2.09329	0.459671	-4.55388	5.26653e-06	0.000257061	FALSE	FALSE
Lrg1	187.517	-2.01318	0.403022	-4.9952	5.87741e-07	4.45661e-05	FALSE	FALSE
Tmem52	81.8947	-1.95065	0.318868	-6.11741	9.51109e-10	1.96429e-07	FALSE	FALSE
Vtcn1	21.279	-1.89065	0.576331	-3.2805	0.00103624	0.0162974	FALSE	FALSE
Pla2g3	965.371	-1.88104	0.371172	-5.06783	4.0237e-07	3.32817e-05	TRUE	FALSE
Gm4211	55.4175	-1.8419	0.342515	-5.37757	7.54984e-08	8.00691e-06	FALSE	FALSE
Gpat2	43.6034	-1.81995	0.52046	-3.49681	0.000470862	0.0089367	FALSE	FALSE
Fmo2	105.735	-1.81578	0.367133	-4.94583	7.582e-07	5.45904e-05	FALSE	FALSE
Cenph	47.1868	-1.75333	0.369057	-4.75082	2.02592e-06	0.000123731	FALSE	FALSE
Sult1a1	1293.77	-1.67085	0.129081	-12.9441	2.53589e-38	1.32678e-34	FALSE	FALSE
Socs3	296.571	-1.64425	0.347118	-4.73688	2.17039e-06	0.000130523	FALSE	FALSE
Draxin	41.5257	-1.63246	0.466749	-3.49752	0.000469605	0.00892364	FALSE	FALSE
Nphs1	206.566	-1.60759	0.224719	-7.15379	8.44142e-13	3.31241e-10	FALSE	FALSE
Gm19585	28.3014	-1.566	0.469008	-3.33896	0.000840919	0.0138938	FALSE	FALSE
Rgs22	48.4125	-1.55862	0.459048	-3.39533	0.000685464	0.0119148	FALSE	FALSE
Ttll8	46.1145	-1.51639	0.475442	-3.18944	0.00142549	0.0203035	FALSE	FALSE
Tktl2	43.7955	-1.50841	0.488791	-3.086	0.00202868	0.0263594	FALSE	FALSE
Chia1	139.17	-1.46459	0.230091	-6.36529	1.94921e-10	4.85632e-08	FALSE	FALSE
Pop4	1276.44	-1.45499	0.179783	-8.09301	5.82073e-16	3.80676e-13	FALSE	FALSE
Gli1	165.895	-1.43634	0.242798	-5.91576	3.30342e-09	5.50564e-07	FALSE	FALSE
Acsm5	43.8284	-1.43278	0.505496	-2.83439	0.00459126	0.0471625	FALSE	FALSE
Etnk2	470.065	-1.42946	0.196668	-7.2684	3.63762e-13	1.50253e-10	FALSE	FALSE
Dlk1	52.4649	-1.41412	0.440206	-3.21241	0.00131629	0.0191655	FALSE	FALSE
Gm17751	81.0112	-1.40765	0.327092	-4.30354	1.68088e-05	0.000648233	FALSE	FALSE
Hs3st3a1	118.49	-1.39728	0.307399	-4.54548	5.48096e-06	0.00026603	FALSE	FALSE
Rnf26	95.7772	-1.39035	0.277904	-5.00299	5.64466e-07	4.32188e-05	FALSE	FALSE
Kirrel2	1305.99	-1.35272	0.208681	-6.48223	9.03791e-11	2.5332e-08	FALSE	FALSE
Endou	187.906	-1.32151	0.252549	-5.2327	1.67051e-07	1.57954e-05	FALSE	FALSE
Ltbp2	93.0024	-1.31267	0.32401	-4.05131	5.09314e-05	0.00159247	FALSE	FALSE
Gm807	36.6237	-1.31116	0.402989	-3.25359	0.00113958	0.0174166	FALSE	FALSE
Phyhd1	77.9008	-1.31014	0.322928	-4.05708	4.96904e-05	0.00156615	FALSE	FALSE
Map3k6	137.959	-1.30867	0.289187	-4.52535	6.02966e-06	0.000288541	FALSE	FALSE
Spink8	76.6725	-1.2928	0.331177	-3.90365	9.47535e-05	0.00256423	FALSE	FALSE
Tekt1	85.3027	-1.27708	0.3545	-3.60249	0.000315189	0.00657873	FALSE	FALSE
Lad1	124.613	-1.22372	0.334796	-3.65512	0.000257061	0.0055835	FALSE	FALSE
Fam169b	84.9715	-1.20509	0.425135	-2.8346	0.00458834	0.0471625	FALSE	FALSE
Ccdc60	95.955	-1.20184	0.287775	-4.17632	2.96259e-05	0.00101976	FALSE	FALSE
Aloxe3	179.784	-1.19647	0.258345	-4.63131	3.63367e-06	0.000188855	FALSE	FALSE
Ifit2	1333.63	-1.18958	0.0926643	-12.8375	1.01029e-37	3.96439e-34	TRUE	FALSE
Armc3	59.5963	-1.18593	0.405519	-2.92448	0.00345034	0.0385444	FALSE	FALSE
Gm11423	43.2381	-1.17575	0.373234	-3.15018	0.00163169	0.0224831	FALSE	FALSE
Tlr1	366.141	-1.16858	0.23459	-4.98135	6.31412e-07	4.71935e-05	FALSE	FALSE
Gm13861	53.8944	-1.16216	0.347098	-3.34821	0.000813367	0.0135502	FALSE	FALSE
Heph	506.461	-1.15832	0.155575	-7.44542	9.6633e-14	4.89275e-11	FALSE	FALSE
Tekt4	84.1628	-1.1496	0.372273	-3.08805	0.00201477	0.0263154	FALSE	FALSE
Slc4a11	86.8191	-1.14237	0.284665	-4.01305	5.99389e-05	0.00177845	FALSE	FALSE
Klri1	49.7056	-1.14157	0.404281	-2.82371	0.00474709	0.0483206	FALSE	FALSE
Lair1	560.379	-1.09814	0.206855	-5.30875	1.10378e-07	1.09651e-05	FALSE	FALSE
Ddc	207.175	-1.08649	0.232614	-4.67078	3.00065e-06	0.000164105	FALSE	FALSE
Slc37a2	227.504	-1.08301	0.255845	-4.23306	2.30532e-05	0.000835666	FALSE	FALSE
B230110C06Rik	49.7435	-1.07769	0.378367	-2.84825	0.00439598	0.0457555	FALSE	FALSE
Malat1	8555.12	-1.07582	0.304378	-3.5345	0.000408551	0.00808652	FALSE	FALSE
Ftx	426.896	-1.07471	0.236013	-4.5536	5.27355e-06	0.000257061	FALSE	FALSE
Entpd2	725.896	-1.06653	0.157666	-6.76453	1.33739e-11	4.19835e-09	FALSE	FALSE
Pkp2	467.054	-1.06143	0.178318	-5.95248	2.64111e-09	4.55548e-07	FALSE	FALSE
Ngb	447.681	-1.03998	0.196011	-5.3057	1.12239e-07	1.10799e-05	FALSE	FALSE
Gm29674	302.778	-1.02851	0.261974	-3.92599	8.63729e-05	0.00237844	FALSE	FALSE
Pnpla7	1218.24	-1.02301	0.140114	-7.30131	2.84975e-13	1.24249e-10	FALSE	FALSE
Amy1	461.532	-1.01239	0.281787	-3.59275	0.000327202	0.00678435	FALSE	FALSE
Neat1	2230.64	-1.00992	0.172763	-5.84572	5.04369e-09	7.99654e-07	FALSE	FALSE
Tfcp2l1	1889.9	-1.00901	0.165093	-6.11175	9.85443e-10	2.00877e-07	FALSE	FALSE
Myh8	447.154	-1.00633	0.213647	-4.71025	2.47417e-06	0.000141732	FALSE	FALSE
Clca3a1	109.696	-1.00336	0.321696	-3.11898	0.00181478	0.0243044	FALSE	FALSE
Samd11	263.306	-1.00247	0.258975	-3.87092	0.000108425	0.00286947	FALSE	FALSE
Cyp4f15	1869.25	-0.965267	0.141716	-6.81128	9.67313e-12	3.16312e-09	FALSE	FALSE
Gm20383	250.466	-0.964019	0.23275	-4.14186	3.445e-05	0.00116788	FALSE	FALSE
Cela1	350.166	-0.956353	0.216731	-4.41264	1.0212e-05	0.000439402	FALSE	FALSE
Ap1g2	239.213	-0.934018	0.203417	-4.59165	4.39763e-06	0.000221946	FALSE	FALSE
Vwa3a	766.505	-0.934015	0.154077	-6.06199	1.34448e-09	2.63787e-07	FALSE	FALSE
Fhit	244.59	-0.932092	0.29906	-3.11674	0.00182862	0.0244689	FALSE	FALSE
Pm20d1	318.942	-0.911334	0.219529	-4.15132	3.30561e-05	0.00112549	FALSE	FALSE
Clrn2	104.694	-0.909474	0.262799	-3.46072	0.000538728	0.0099131	FALSE	FALSE
Matn2	3472.88	-0.908884	0.136732	-6.64717	2.98778e-11	8.52657e-09	TRUE	FALSE
Lgr6	235.635	-0.904048	0.315126	-2.86884	0.00411978	0.0437891	FALSE	FALSE
Itih3	2434.59	-0.903389	0.101182	-8.92837	4.3235e-19	3.99186e-16	FALSE	FALSE
Nhlh1	103.254	-0.898762	0.309717	-2.90188	0.00370931	0.0405723	FALSE	FALSE
Fam228b	144.246	-0.897763	0.204835	-4.38286	1.17131e-05	0.000488959	FALSE	FALSE
Krt9	726.511	-0.897466	0.248055	-3.61801	0.000296881	0.00628859	FALSE	FALSE
Samd14	2929.02	-0.896852	0.132286	-6.77966	1.20458e-11	3.85858e-09	TRUE	FALSE
Ciart	845.797	-0.853613	0.214723	-3.97541	7.02588e-05	0.00200219	FALSE	FALSE
Oplah	2016.03	-0.848862	0.114452	-7.41673	1.20046e-13	5.70981e-11	FALSE	FALSE
Smim3	1054.71	-0.848352	0.167936	-5.05163	4.38062e-07	3.52606e-05	FALSE	FALSE
Zfp867	963.046	-0.844199	0.181888	-4.64132	3.46191e-06	0.000182343	FALSE	FALSE
Tgm3	637.791	-0.841529	0.13981	-6.0191	1.75385e-09	3.31667e-07	TRUE	FALSE
Tshr	179.129	-0.82907	0.20054	-4.13419	3.56205e-05	0.00119466	FALSE	FALSE
Fam107a	48334.1	-0.826027	0.127734	-6.46679	1.00106e-10	2.7566e-08	FALSE	FALSE
Spag5	1106.39	-0.821921	0.113015	-7.27269	3.52393e-13	1.49491e-10	FALSE	FALSE
Gadd45g	590.874	-0.811564	0.181292	-4.47654	7.58614e-06	0.000350212	FALSE	FALSE
Cage1	358.241	-0.800055	0.156556	-5.11033	3.21599e-07	2.78264e-05	FALSE	FALSE
Ccbe1	1194.98	-0.79845	0.165107	-4.83594	1.32515e-06	8.73931e-05	FALSE	FALSE
Cebpa	548.564	-0.791257	0.171741	-4.60727	4.07984e-06	0.000209272	FALSE	FALSE
Junb	1797.17	-0.787536	0.187295	-4.2048	2.61312e-05	0.000927952	FALSE	FALSE
Aass	754.992	-0.781762	0.147142	-5.31298	1.07845e-07	1.07817e-05	FALSE	FALSE
Idh2	3185.64	-0.775464	0.137388	-5.64433	1.65825e-08	2.18722e-06	FALSE	FALSE
Hif3a	510.927	-0.769434	0.162489	-4.7353	2.18734e-06	0.00013104	FALSE	FALSE
Spint2	589.959	-0.761849	0.139366	-5.46652	4.5896e-08	5.1091e-06	FALSE	FALSE
Pik3ip1	1591.97	-0.756212	0.105923	-7.13928	9.38237e-13	3.59185e-10	FALSE	FALSE
Tle6	181.005	-0.753542	0.234051	-3.21957	0.00128384	0.0188505	FALSE	FALSE
Pcsk4	282.774	-0.750542	0.187381	-4.00543	6.19055e-05	0.0018196	FALSE	FALSE
Tma16	1462.31	-0.750023	0.124894	-6.00528	1.90997e-09	3.44586e-07	FALSE	FALSE
Itga8	368.783	-0.75001	0.191296	-3.92068	8.83007e-05	0.00242726	FALSE	FALSE
Cmtm3	855.019	-0.748373	0.11218	-6.6712	2.53723e-11	7.51404e-09	FALSE	FALSE
Capn3	805.525	-0.742501	0.180854	-4.10552	4.03412e-05	0.00131641	FALSE	FALSE
Ttf2	273.641	-0.74153	0.240226	-3.0868	0.00202326	0.0263544	FALSE	FALSE
Sp140	105.307	-0.737998	0.255195	-2.8919	0.00382919	0.0415938	FALSE	FALSE
Gngt2	106.262	-0.727864	0.250677	-2.90359	0.00368911	0.0403796	FALSE	FALSE
Proca1	355.418	-0.727155	0.226339	-3.21268	0.00131504	0.0191651	FALSE	FALSE
Plin3	933.486	-0.725273	0.182623	-3.97142	7.14453e-05	0.0020242	FALSE	FALSE
Klhl40	510.968	-0.715914	0.146197	-4.89692	9.73524e-07	6.70194e-05	FALSE	FALSE
Atp6v1c2	393.158	-0.711405	0.208189	-3.41712	0.000632876	0.0112626	FALSE	FALSE
Zmynd10	241.717	-0.707706	0.161986	-4.36892	1.24862e-05	0.000515744	FALSE	FALSE
Rnf207	157.626	-0.70243	0.246133	-2.85386	0.00431917	0.0453198	FALSE	FALSE
Sfxn2	237.745	-0.702001	0.21896	-3.20607	0.00134562	0.0195202	FALSE	FALSE
Echdc2	500.56	-0.694439	0.239926	-2.89439	0.00379898	0.0413801	FALSE	FALSE
A930024E05Rik	105.803	-0.691987	0.243727	-2.83919	0.00452279	0.0467038	FALSE	FALSE
Amigo2	809.496	-0.685932	0.185873	-3.69032	0.000223972	0.0050437	FALSE	FALSE
Mapk3	12501.4	-0.685051	0.122323	-5.60036	2.13903e-08	2.70759e-06	TRUE	FALSE
Xylb	394.102	-0.680179	0.140078	-4.85572	1.19953e-06	8.0806e-05	FALSE	FALSE
Pced1b	367.958	-0.679685	0.198037	-3.43211	0.000598912	0.0108052	FALSE	FALSE
Hmmr	221.036	-0.674549	0.175101	-3.85234	0.000116994	0.00305547	FALSE	FALSE
Izumo4	1127.02	-0.674274	0.208754	-3.22999	0.00123795	0.0183478	FALSE	FALSE
Hook2	544.015	-0.671438	0.14635	-4.58791	4.47709e-06	0.000225232	FALSE	FALSE
Serpina3n	2733.18	-0.670832	0.143059	-4.6892	2.74277e-06	0.000153205	FALSE	FALSE
Rsph4a	317.846	-0.67023	0.187367	-3.57709	0.000347438	0.00707314	FALSE	FALSE
Utp14b	835.223	-0.666248	0.153926	-4.32835	1.50229e-05	0.000595452	FALSE	FALSE
Htr3a	693.689	-0.662332	0.130292	-5.08346	3.70627e-07	3.1131e-05	FALSE	FALSE
Slc38a6	242.897	-0.662094	0.164053	-4.03587	5.44009e-05	0.00166124	FALSE	FALSE
Mlxipl	205.574	-0.661076	0.226685	-2.91628	0.0035423	0.0392377	FALSE	FALSE
Cyp2j9	2643.55	-0.660768	0.139566	-4.73446	2.19643e-06	0.000131084	FALSE	FALSE
C1qb	1982.72	-0.658323	0.084539	-7.78721	6.85044e-15	4.13556e-12	FALSE	FALSE
Gon4l	4156.3	-0.656573	0.0887077	-7.40153	1.3462e-13	6.21469e-11	FALSE	FALSE
Csf3r	430.636	-0.652325	0.156415	-4.17048	3.03961e-05	0.0010417	FALSE	FALSE
Prss47	130.434	-0.647529	0.229228	-2.82482	0.00473066	0.0482437	FALSE	FALSE
Ndp	782.607	-0.647103	0.138624	-4.66805	3.04067e-06	0.000165143	FALSE	FALSE
Hes6	586.91	-0.646935	0.1572	-4.11535	3.86591e-05	0.0012713	FALSE	FALSE
Retsat	1236.21	-0.64656	0.12539	-5.15638	2.51771e-07	2.24534e-05	FALSE	FALSE
Ift27	1748.43	-0.640375	0.118985	-5.38201	7.36601e-08	7.86509e-06	FALSE	FALSE
Tnnt2	312.874	-0.639967	0.198563	-3.22299	0.00126862	0.0186619	FALSE	FALSE
C1qc	1812.23	-0.635658	0.119391	-5.32415	1.01425e-07	1.04735e-05	FALSE	FALSE
Plekhs1	295.478	-0.63527	0.210304	-3.02073	0.00252169	0.0311763	FALSE	FALSE
Cited4	562.197	-0.633956	0.198155	-3.1993	0.00137763	0.0198379	FALSE	FALSE
Fkbp5	3532.93	-0.632258	0.132597	-4.76826	1.85827e-06	0.000115744	FALSE	FALSE
Dbp	2681.86	-0.631782	0.132074	-4.78353	1.7224e-06	0.0001086	FALSE	FALSE
Sspn	616.35	-0.630865	0.187745	-3.36022	0.000778817	0.0131444	FALSE	FALSE
Pih1d2	212.199	-0.620383	0.184786	-3.3573	0.000787069	0.013241	FALSE	FALSE
Ido2	261.263	-0.617213	0.162922	-3.78839	0.000151629	0.00374798	FALSE	FALSE
Otof	2887.11	-0.616214	0.121223	-5.08332	3.70891e-07	3.1131e-05	FALSE	FALSE
Gpt2	5869.96	-0.607353	0.0873359	-6.95421	3.54538e-12	1.26473e-09	FALSE	FALSE
Prodh	2732.61	-0.606845	0.102636	-5.91261	3.36736e-09	5.50564e-07	FALSE	FALSE
AA387883	290.444	-0.603134	0.170163	-3.54444	0.000393447	0.00784588	FALSE	FALSE
Tmem81	243.689	-0.602816	0.184631	-3.26498	0.00109472	0.0169122	FALSE	FALSE
Amdhd2	720.347	-0.60074	0.147659	-4.06841	4.73342e-05	0.00150567	FALSE	FALSE
Cep128	751.562	-0.600706	0.210849	-2.84899	0.00438582	0.0457408	FALSE	FALSE
Pdk2	6956.93	-0.598269	0.0705307	-8.48239	2.20616e-17	1.574e-14	FALSE	FALSE
Nek10	349.551	-0.597838	0.175599	-3.40457	0.000662689	0.0116609	FALSE	FALSE
Nudt17	387.924	-0.597616	0.160226	-3.72982	0.000191618	0.00448231	FALSE	FALSE
Maob	2182.36	-0.595896	0.125466	-4.74946	2.03961e-06	0.000124084	FALSE	FALSE
Drc1	2210.42	-0.595513	0.118861	-5.01019	5.43776e-07	4.18388e-05	FALSE	FALSE
Sfrp1	3324.03	-0.593202	0.132625	-4.47278	7.72091e-06	0.000354349	FALSE	FALSE
Rbm3	6477.67	-0.592133	0.100878	-5.86978	4.36385e-09	6.98929e-07	FALSE	FALSE
Dmp1	490.607	-0.590983	0.186624	-3.16671	0.00154176	0.0214916	FALSE	FALSE
Cpne7	1879.69	-0.588705	0.170168	-3.45955	0.000541072	0.00992134	FALSE	FALSE
Efcab12	174.482	-0.581463	0.206962	-2.80952	0.0049616	0.04973	FALSE	FALSE
Clmn	4584.13	-0.578874	0.0922374	-6.27591	3.47591e-10	8.02321e-08	FALSE	FALSE
Ypel4	3682.8	-0.576535	0.104108	-5.53788	3.06161e-08	3.7252e-06	FALSE	FALSE
Prom1	2219.96	-0.575596	0.120951	-4.75892	1.94635e-06	0.000119803	FALSE	FALSE
Snrnp25	1303.33	-0.571663	0.103203	-5.5392	3.03848e-08	3.7252e-06	FALSE	FALSE
Mybpc1	615.006	-0.571135	0.180424	-3.16551	0.00154813	0.021523	FALSE	FALSE
Leng8	4575.1	-0.570831	0.171589	-3.32674	0.000878676	0.0143514	FALSE	FALSE
Smox	4033.5	-0.570467	0.0785859	-7.25916	3.89506e-13	1.56761e-10	FALSE	FALSE
Pnpla2	1331.15	-0.570167	0.111678	-5.10544	3.30025e-07	2.81526e-05	FALSE	FALSE
Sdc4	4231.83	-0.568108	0.0882832	-6.43507	1.2342e-10	3.22866e-08	FALSE	FALSE
Jsrp1	208.977	-0.56722	0.189711	-2.98992	0.00279055	0.0332917	FALSE	FALSE
Cln6	834.764	-0.565887	0.102228	-5.53556	3.1024e-08	3.74579e-06	FALSE	FALSE
Mpg	514.842	-0.56489	0.154325	-3.6604	0.000251822	0.00550501	FALSE	FALSE
Wipf3	9996	-0.564791	0.118071	-4.78348	1.72282e-06	0.0001086	FALSE	FALSE
Mycl	1320.41	-0.564266	0.0953553	-5.91751	3.26849e-09	5.50564e-07	FALSE	FALSE
Dennd6b	2575.29	-0.56164	0.136055	-4.12803	3.65877e-05	0.00122187	FALSE	FALSE
Lrrc56	442.429	-0.561511	0.139016	-4.03919	5.36354e-05	0.00164748	FALSE	FALSE
Hps1	389.829	-0.561218	0.155671	-3.60516	0.000311965	0.00652012	FALSE	FALSE
Igfbp3	1591.56	-0.556025	0.127584	-4.3581	1.31195e-05	0.000533479	FALSE	FALSE
Frat1	585.458	-0.552569	0.138347	-3.99409	6.49418e-05	0.00188764	FALSE	FALSE
Letm2	350.224	-0.543877	0.180127	-3.01941	0.00253266	0.0312481	FALSE	FALSE
Slc25a27	2945.33	-0.542696	0.078345	-6.927	4.29863e-12	1.49936e-09	FALSE	FALSE
Kcnh4	1387.13	-0.539775	0.121431	-4.44513	8.78398e-06	0.000390576	FALSE	FALSE
Snhg12	1139.15	-0.539213	0.102431	-5.26417	1.40821e-07	1.3644e-05	FALSE	FALSE
Cirbp	6105.44	-0.536681	0.088112	-6.09089	1.12284e-09	2.2595e-07	FALSE	FALSE
C1qa	3152.19	-0.534964	0.0904526	-5.9143	3.33293e-09	5.50564e-07	FALSE	FALSE
Dph7	2024.56	-0.534794	0.160985	-3.32202	0.000893677	0.0145209	TRUE	FALSE
Crb2	948.634	-0.53263	0.132953	-4.00614	6.17191e-05	0.00181753	FALSE	FALSE
Acot13	2483.59	-0.530552	0.173357	-3.06046	0.00220999	0.028278	FALSE	FALSE
Cbx7	2238.21	-0.529395	0.0831329	-6.36806	1.91438e-10	4.84647e-08	FALSE	FALSE
Calb2	1703.78	-0.527502	0.151238	-3.4879	0.000486833	0.00918429	FALSE	FALSE
Usp54	3542.65	-0.524324	0.0871935	-6.01334	1.81737e-09	3.39589e-07	FALSE	FALSE
Oaf	1036.18	-0.523343	0.112408	-4.65577	3.22779e-06	0.000172324	FALSE	FALSE
Bhlhe22	4609.73	-0.52272	0.103032	-5.07335	3.90864e-07	3.2633e-05	FALSE	FALSE
Gstm7	978.698	-0.522169	0.153967	-3.39144	0.000695266	0.0120451	FALSE	FALSE
Slc1a6	967.955	-0.521356	0.138085	-3.77561	0.000159614	0.00387835	FALSE	FALSE
Sft2d2	4467.72	-0.51938	0.143045	-3.63088	0.000282452	0.00604679	FALSE	FALSE
Ezr	7111.56	-0.519263	0.120728	-4.30112	1.6994e-05	0.00065377	FALSE	FALSE
Ntsr2	6457.52	-0.518592	0.126784	-4.09037	4.30687e-05	0.0013996	FALSE	FALSE
Cyp4v3	694.307	-0.517487	0.173859	-2.97647	0.00291589	0.0341551	FALSE	FALSE
Accs	323.075	-0.516143	0.16803	-3.07174	0.00212818	0.0275156	FALSE	FALSE
Chrac1	1028.12	-0.514331	0.0931505	-5.52151	3.36106e-08	4.00774e-06	FALSE	FALSE
Aldoc	83613.8	-0.513481	0.105094	-4.88593	1.02944e-06	7.05594e-05	FALSE	FALSE
Mt1	8767.34	-0.513061	0.117678	-4.35988	1.30135e-05	0.000533479	FALSE	FALSE
Mcm8	364.434	-0.51253	0.161219	-3.17909	0.0014774	0.020835	FALSE	FALSE
Spaca6	757.345	-0.512213	0.15323	-3.34277	0.000829474	0.0137336	FALSE	FALSE
Cys1	291.881	-0.511462	0.161165	-3.17353	0.00150596	0.0211049	FALSE	FALSE
Eef2k	3800.65	-0.506111	0.0815996	-6.20237	5.56204e-10	1.21212e-07	FALSE	FALSE
AW146154	280.75	-0.505224	0.153098	-3.3	0.000966852	0.0153912	FALSE	FALSE
Gjb6	6207.33	-0.504442	0.116802	-4.31878	1.56891e-05	0.000613869	FALSE	FALSE
Galnt16	10147.2	-0.500805	0.0834565	-6.00079	1.96365e-09	3.50243e-07	TRUE	FALSE
Ypel1	4764.05	-0.498946	0.102884	-4.8496	1.23713e-06	8.26301e-05	TRUE	FALSE
Hap1	8659.62	-0.498447	0.12878	-3.87054	0.000108592	0.00286947	FALSE	FALSE
Fbxo6	1494.03	-0.496689	0.104985	-4.73107	2.23337e-06	0.000132784	FALSE	FALSE
Npy2r	451.302	-0.496168	0.164095	-3.02367	0.00249729	0.0310058	FALSE	FALSE
Tifa	555.917	-0.495694	0.171729	-2.88649	0.00389562	0.0420534	FALSE	FALSE
Emx2	1202.25	-0.491542	0.134202	-3.6627	0.000249575	0.00548645	FALSE	FALSE
Fam229b	815.074	-0.488663	0.103522	-4.72037	2.35413e-06	0.000138391	FALSE	FALSE
Hepacam	8623.62	-0.488014	0.110399	-4.42045	9.84948e-06	0.000429437	FALSE	FALSE
Ackr2	698.022	-0.48606	0.150168	-3.23677	0.00120889	0.01818	FALSE	FALSE
Rufy1	2388.02	-0.484609	0.0857674	-5.65027	1.60192e-08	2.13769e-06	FALSE	FALSE
Rpain	688.282	-0.480638	0.112902	-4.25714	2.07056e-05	0.000768309	FALSE	FALSE
Sirt4	544.169	-0.477631	0.133899	-3.56709	0.000360974	0.00731076	FALSE	FALSE
Trank1	15225.1	-0.473549	0.131131	-3.61127	0.000304704	0.00639389	FALSE	FALSE
Slc27a1	6107.59	-0.473214	0.111041	-4.2616	2.02965e-05	0.000760318	FALSE	FALSE
Dhtkd1	406.043	-0.4711	0.140361	-3.35634	0.000789823	0.0132595	FALSE	FALSE
Mfsd2a	3243.41	-0.469442	0.112437	-4.17514	2.97806e-05	0.00102284	FALSE	FALSE
