## Supplementary material for "Sparse Neuronal C4 Elevation Induces Network-Wide Transcriptomic and Lipid-Droplet Remodeling in the Cortical Microenvironment": S23 Table

### Sheet: Upregulated_control_DEGs
	baseMean	logFC	lfcSE	stat	PValue	padj	sex_confound_flag	sex_linked
Mael	34.2786	4.88826	1.0528	4.6431	3.43223e-06	0.000181388	FALSE	FALSE
Gm2792	36.0382	3.98504	0.989178	4.02863	5.61018e-05	0.00169995	FALSE	FALSE
Iigp1	65.9731	3.58072	0.593542	6.0328	1.61145e-09	3.12263e-07	TRUE	FALSE
Gm6733	123.482	3.39106	0.897856	3.77684	0.000158831	0.00387114	FALSE	FALSE
Cdk1	37.6412	2.78808	0.566411	4.92237	8.55034e-07	5.99134e-05	FALSE	FALSE
Pbk	31.1691	2.73612	0.639714	4.27709	1.89348e-05	0.000719616	FALSE	FALSE
Gm36283	39.4487	2.53896	0.576251	4.406	1.05295e-05	0.000451562	FALSE	FALSE
Ifit1	74.7699	2.53729	0.440175	5.76427	8.2013e-09	1.23777e-06	TRUE	FALSE
C4b	3264.73	2.53338	0.685052	3.69808	0.000217234	0.00492732	FALSE	FALSE
Pttg1	211.818	2.50043	0.273479	9.14303	6.07244e-20	7.33177e-17	TRUE	FALSE
Slfn3	23.9673	2.49494	0.67776	3.68116	0.000232175	0.0051912	FALSE	FALSE
Oas1a	26.3795	2.45875	0.663314	3.70677	0.000209917	0.00479601	FALSE	FALSE
Spink10	477.796	2.4547	0.178677	13.7382	5.99223e-43	9.40541e-39	FALSE	FALSE
Lbp	491.724	2.39735	0.609022	3.93639	8.27154e-05	0.0023018	FALSE	FALSE
Gkn3	118.207	2.26385	0.399802	5.66242	1.49252e-08	2.05285e-06	FALSE	FALSE
Acp5	22.8909	2.25131	0.691394	3.25619	0.00112917	0.017325	FALSE	FALSE
H19	44.293	2.23685	0.665842	3.35942	0.000781059	0.013154	FALSE	FALSE
Top2a	91.7125	2.22551	0.386361	5.76018	8.40249e-09	1.25605e-06	FALSE	FALSE
Cdh15	87.8018	2.21405	0.530069	4.17691	2.95494e-05	0.00101936	FALSE	FALSE
Fbxo40	29.0526	2.20263	0.624946	3.52451	0.00042427	0.0083346	FALSE	FALSE
Pappa2	453.706	2.10651	0.46928	4.48881	7.16234e-06	0.000335582	FALSE	FALSE
Ifit3	265.657	2.07918	0.211773	9.81798	9.42092e-23	1.47871e-19	TRUE	FALSE
Cysltr2	20.6277	2.07558	0.709759	2.92434	0.00345188	0.0385444	FALSE	FALSE
Slc38a8	30.2799	2.0424	0.544862	3.74847	0.000177919	0.0042441	FALSE	FALSE
Tfap2d	50.0875	2.0109	0.541696	3.71222	0.000205448	0.00471449	FALSE	FALSE
Gm15631	635.187	1.96647	0.674467	2.91559	0.00355022	0.0392701	FALSE	FALSE
Pcdh12	118.373	1.93366	0.311868	6.20025	5.63741e-10	1.21212e-07	FALSE	FALSE
Aplnr	336.463	1.88998	0.232415	8.13193	4.22515e-16	2.88339e-13	FALSE	FALSE
Ifi44	37.5127	1.86809	0.487267	3.83382	0.000126166	0.00326245	FALSE	FALSE
Ptpn20	56.1888	1.75867	0.413005	4.25823	2.06054e-05	0.000766405	FALSE	FALSE
Adamts12	148.825	1.6673	0.394211	4.22947	2.34242e-05	0.000841341	FALSE	FALSE
Tnfrsf14	35.506	1.6302	0.557667	2.92326	0.00346392	0.0386422	FALSE	FALSE
Nos2	54.4909	1.53119	0.45425	3.3708	0.00074949	0.0127731	FALSE	FALSE
Usp18	38.527	1.52874	0.507821	3.01039	0.00260912	0.0317709	FALSE	FALSE
Abcb1b	120.697	1.52057	0.400474	3.79691	0.00014651	0.00366571	FALSE	FALSE
Slco2a1	179.857	1.44989	0.272822	5.31443	1.06989e-07	1.07647e-05	FALSE	FALSE
C1qtnf2	99.6185	1.44343	0.313971	4.59733	4.2794e-06	0.000218083	FALSE	FALSE
Fat2	90.4528	1.40038	0.437363	3.20186	0.00136542	0.0197379	FALSE	FALSE
Ccna2	52.6185	1.40006	0.399765	3.5022	0.000461432	0.00879318	FALSE	FALSE
Isg15	97.5058	1.39477	0.320087	4.35747	1.31574e-05	0.000533639	FALSE	FALSE
Trim12c	144.367	1.35998	0.44387	3.06393	0.00218454	0.0280593	FALSE	FALSE
Sema3b	254.13	1.34446	0.214904	6.25609	3.94755e-10	8.97981e-08	FALSE	FALSE
Angptl2	369.748	1.33996	0.25768	5.20011	1.99175e-07	1.81758e-05	FALSE	FALSE
Capza1	1543.21	1.32241	0.154669	8.54991	1.23182e-17	9.20699e-15	TRUE	FALSE
Mpzl2	81.6008	1.31886	0.34897	3.77928	0.000157285	0.0038454	FALSE	FALSE
Gm35835	91.3797	1.24303	0.375331	3.31183	0.000926869	0.0149518	FALSE	FALSE
Oasl2	100.253	1.24211	0.316886	3.91975	8.86418e-05	0.00242813	FALSE	FALSE
Gja5	110.715	1.23989	0.295184	4.2004	2.66438e-05	0.000937671	FALSE	FALSE
Stbd1	109.001	1.23671	0.347685	3.55698	0.000375137	0.0075586	FALSE	FALSE
Upk1b	100.483	1.23268	0.427203	2.88546	0.00390842	0.0421047	FALSE	FALSE
Slc52a3	175.155	1.21677	0.346012	3.51657	0.000437165	0.00850277	FALSE	FALSE
Fam180a	330.996	1.21478	0.278681	4.35905	1.3063e-05	0.000533479	FALSE	FALSE
Mki67	97.2373	1.20228	0.341434	3.52126	0.000429503	0.00838362	FALSE	FALSE
Inf2	6810.67	1.19854	0.131303	9.12806	6.97408e-20	7.81894e-17	FALSE	FALSE
Colq	213.84	1.18885	0.226852	5.24062	1.60039e-07	1.52241e-05	FALSE	FALSE
Ehmt1	4337.15	1.17093	0.414791	2.82295	0.00475835	0.0484038	FALSE	FALSE
Hcrtr1	132.247	1.1623	0.324997	3.57636	0.000348414	0.00708381	FALSE	FALSE
Slc6a12	117.497	1.15938	0.253031	4.58195	4.60666e-06	0.000229486	FALSE	FALSE
Tbx18	280.044	1.1511	0.306131	3.76015	0.000169813	0.00408801	FALSE	FALSE
Slc38a5	449.183	1.14725	0.205055	5.59485	2.20814e-08	2.77272e-06	FALSE	FALSE
Pawr	116.346	1.14674	0.339256	3.38015	0.000724473	0.0124178	FALSE	FALSE
Cngb1	88.5241	1.1424	0.311997	3.66156	0.000250685	0.00549547	FALSE	FALSE
Tnfsf10	222.334	1.13882	0.236909	4.80697	1.53232e-06	9.81686e-05	FALSE	FALSE
Serinc2	90.4756	1.12691	0.3117	3.61535	0.000299939	0.00631926	FALSE	FALSE
Perm1	92.4396	1.12423	0.367424	3.05975	0.00221521	0.028278	FALSE	FALSE
B230217O12Rik	393.737	1.12242	0.244752	4.58597	4.51892e-06	0.000226521	FALSE	FALSE
Sdc1	165.084	1.11249	0.237203	4.69005	2.73145e-06	0.000153163	FALSE	FALSE
Cd93	1332.33	1.1111	0.175997	6.31322	2.73292e-10	6.49939e-08	FALSE	FALSE
Fam227b	167.372	1.09972	0.370841	2.96548	0.00302212	0.0350333	FALSE	FALSE
Kif23	81.3817	1.09469	0.320043	3.42047	0.000625141	0.0111884	FALSE	FALSE
Uox	57.1793	1.08832	0.343875	3.16488	0.00155147	0.0215503	FALSE	FALSE
Gpr21	239.322	1.08382	0.28984	3.73936	0.000184492	0.0043563	FALSE	FALSE
Dmkn	97.7875	1.05074	0.321553	3.2677	0.00108426	0.0168001	FALSE	FALSE
Lgr5	118.161	1.04761	0.367808	2.84826	0.00439593	0.0457555	FALSE	FALSE
AU023762	355.35	1.04724	0.166553	6.28774	3.2213e-10	7.54649e-08	FALSE	FALSE
Cenpf	107.044	1.04279	0.280522	3.71734	0.000201334	0.00464464	FALSE	FALSE
Fabp7	4163.99	1.02962	0.266438	3.86437	0.000111375	0.00292822	FALSE	FALSE
Slc25a47	146.922	1.02289	0.257786	3.96799	7.24811e-05	0.00204616	FALSE	FALSE
Smyd1	237.869	1.01917	0.218669	4.6608	3.14985e-06	0.000169315	FALSE	FALSE
Trim16	151.668	1.00832	0.250465	4.0258	5.67815e-05	0.00170429	FALSE	FALSE
Icam2	175.645	0.992652	0.214321	4.63161	3.62827e-06	0.000188855	FALSE	FALSE
Ctla2a	148.351	0.989962	0.2622	3.7756	0.000159621	0.00387835	FALSE	FALSE
Layn	431.36	0.981159	0.202015	4.85687	1.19257e-06	8.06838e-05	FALSE	FALSE
Kdr	2181.45	0.979087	0.162459	6.02667	1.67372e-09	3.20374e-07	FALSE	FALSE
Tnc	942.499	0.974919	0.224377	4.34501	1.39271e-05	0.000556232	FALSE	FALSE
Tmem114	247.49	0.966447	0.194259	4.97504	6.52347e-07	4.78469e-05	FALSE	FALSE
Ighm	938.373	0.961941	0.204112	4.7128	2.44333e-06	0.000141142	FALSE	FALSE
Cyp11a1	202.99	0.958953	0.302853	3.1664	0.00154337	0.0214949	FALSE	FALSE
Gbp3	260.275	0.947967	0.229152	4.13685	3.52112e-05	0.001186	FALSE	FALSE
Abhd1	220.589	0.938652	0.195541	4.80028	1.58443e-06	0.000100766	FALSE	FALSE
Tnfrsf11b	249.203	0.938598	0.257795	3.64087	0.000271718	0.00586642	FALSE	FALSE
Crabp2	301.962	0.93603	0.319707	2.92778	0.00341394	0.0382206	FALSE	FALSE
Dock5	494.627	0.935403	0.274066	3.41306	0.00064237	0.0113819	TRUE	FALSE
Ccnb1	90.7492	0.931169	0.278373	3.34504	0.000822709	0.0136359	FALSE	FALSE
Nt5dc3	7457.84	0.927693	0.0873784	10.617	2.48522e-26	4.876e-23	TRUE	FALSE
Slfn5	671.93	0.926834	0.184411	5.02591	5.01042e-07	3.95194e-05	FALSE	FALSE
Inhba	1243.09	0.925433	0.121987	7.58632	3.29123e-14	1.72197e-11	FALSE	FALSE
Lrrn4cl	150.992	0.909085	0.266969	3.4052	0.000661146	0.0116468	FALSE	FALSE
Serpinh1	2312.38	0.901405	0.164806	5.4695	4.51316e-08	5.1091e-06	FALSE	FALSE
Clec1a	87.5427	0.889445	0.299836	2.96644	0.00301267	0.0349699	FALSE	FALSE
Klf10	2133.21	0.888975	0.115516	7.69571	1.40714e-14	7.88803e-12	FALSE	FALSE
Prss23	544.744	0.885334	0.190892	4.63789	3.51978e-06	0.000184771	FALSE	FALSE
Nid1	1793.23	0.8805	0.180591	4.87566	1.08444e-06	7.40058e-05	FALSE	FALSE
Angpt2	157.855	0.878298	0.271996	3.22908	0.00124189	0.0183548	FALSE	FALSE
Gpr3	408.947	0.872643	0.189882	4.5957	4.313e-06	0.000219083	FALSE	FALSE
Stk32b	117.001	0.870522	0.263243	3.30691	0.000943312	0.0151511	FALSE	FALSE
S100a11	269.363	0.869768	0.240601	3.61497	0.000300377	0.00632	FALSE	FALSE
Cdh9	1172.58	0.869735	0.159798	5.44273	5.24703e-08	5.71926e-06	FALSE	FALSE
Nefh	4257.09	0.849745	0.257012	3.30625	0.000945542	0.015158	FALSE	FALSE
Slc13a3	1868.22	0.846034	0.165688	5.10618	3.28744e-07	2.81526e-05	FALSE	FALSE
Mdga1	2523.29	0.841997	0.15083	5.58241	2.37214e-08	2.955e-06	FALSE	FALSE
Nid2	523.747	0.839032	0.20313	4.13051	3.61957e-05	0.00121136	FALSE	FALSE
Slc29a4	1444.13	0.830676	0.155167	5.35343	8.63045e-08	9.03091e-06	FALSE	FALSE
Lum	200.097	0.829984	0.235726	3.52097	0.00042997	0.00838362	FALSE	FALSE
Emcn	346.468	0.825666	0.232966	3.54414	0.000393894	0.00784588	FALSE	FALSE
Anxa1	376.035	0.824606	0.281478	2.92956	0.00339447	0.0381113	FALSE	FALSE
Sp100	143.665	0.822572	0.276575	2.97414	0.00293815	0.0343646	FALSE	FALSE
Ehd2	597.684	0.821724	0.194099	4.23354	2.30042e-05	0.000835666	FALSE	FALSE
Fgl2	203.679	0.81844	0.261754	3.12675	0.00176747	0.0238661	FALSE	FALSE
Hebp2	227.476	0.816051	0.270074	3.02158	0.0025146	0.0311271	FALSE	FALSE
A930005H10Rik	485.666	0.811337	0.163025	4.97677	6.4653e-07	4.77678e-05	FALSE	FALSE
Gxylt2	240.86	0.810492	0.243153	3.33325	0.000858369	0.0140931	FALSE	FALSE
Lepr	404.596	0.803447	0.265419	3.02709	0.00246923	0.0307595	FALSE	FALSE
Phtf1	2565.16	0.801567	0.0831735	9.63729	5.56377e-22	7.93899e-19	FALSE	FALSE
Cdr2	615.122	0.797961	0.145945	5.46755	4.56294e-08	5.1091e-06	FALSE	FALSE
Ifitm3	487.494	0.796363	0.1417	5.62008	1.90872e-08	2.45568e-06	FALSE	FALSE
Fbln5	685.324	0.796218	0.227989	3.49235	0.000478793	0.00907625	FALSE	FALSE
Ppic	481.696	0.789617	0.23227	3.39956	0.000674948	0.0117711	FALSE	FALSE
Nes	1277.82	0.787047	0.178721	4.40377	1.06386e-05	0.00045376	FALSE	FALSE
Sh3tc2	104.053	0.781385	0.277967	2.81107	0.00493776	0.0495862	FALSE	FALSE
Abcc6	151.908	0.779389	0.234401	3.32502	0.000884126	0.0144254	FALSE	FALSE
A4galt	135.307	0.774871	0.259189	2.9896	0.0027934	0.0332917	FALSE	FALSE
Lsr	189.597	0.774525	0.234951	3.29654	0.000978839	0.0155505	FALSE	FALSE
Hdhd3	697.649	0.772197	0.177483	4.35082	1.35632e-05	0.000544026	FALSE	FALSE
Mmp14	1318.01	0.770681	0.20213	3.8128	0.000137402	0.0034954	FALSE	FALSE
Adam19	4167.67	0.770677	0.103748	7.42836	1.09954e-13	5.39325e-11	FALSE	FALSE
Gm4366	987.541	0.767027	0.162642	4.71604	2.40479e-06	0.000140842	FALSE	FALSE
Klhl1	310.83	0.766379	0.21327	3.59346	0.000326311	0.00677484	FALSE	FALSE
Cnn2	597.517	0.763472	0.217875	3.50417	0.000458026	0.00874596	FALSE	FALSE
Kcng1	3269.54	0.756531	0.146067	5.17936	2.22652e-07	2.02009e-05	FALSE	FALSE
Gbp2	181.383	0.750817	0.237269	3.16441	0.00155398	0.0215662	FALSE	FALSE
D2hgdh	644.526	0.749156	0.159735	4.68998	2.73227e-06	0.000153163	FALSE	FALSE
Dkk2	226.729	0.74382	0.232528	3.19885	0.00137979	0.0198507	FALSE	FALSE
Foxf2	192.936	0.742426	0.187	3.97019	7.18139e-05	0.00203098	FALSE	FALSE
Enpp1	313.224	0.737294	0.182497	4.04002	5.34459e-05	0.00164488	FALSE	FALSE
Rnls	144.151	0.735177	0.258169	2.84765	0.00440428	0.0457812	FALSE	FALSE
A630089N07Rik	184.753	0.733512	0.212897	3.44538	0.000570255	0.0104078	FALSE	FALSE
Cped1	402.403	0.733322	0.230488	3.18161	0.00146461	0.0207055	FALSE	FALSE
Foxp2	302.529	0.728992	0.203178	3.58794	0.000333303	0.00687454	FALSE	FALSE
Tmem41b	2565.72	0.728762	0.0823617	8.84831	8.88559e-19	7.34043e-16	FALSE	FALSE
Itga5	279.243	0.72875	0.225485	3.23192	0.00122961	0.0183112	FALSE	FALSE
Pcsk1	6339.21	0.716813	0.093786	7.64307	2.12099e-14	1.14797e-11	FALSE	FALSE
Tmem203	310.902	0.71676	0.163071	4.39539	1.10572e-05	0.000467799	FALSE	FALSE
Rhoc	981.63	0.711438	0.146417	4.859	1.17982e-06	8.01668e-05	FALSE	FALSE
Clmp	1658.74	0.710207	0.165374	4.29456	1.7504e-05	0.000671743	FALSE	FALSE
Dnase1	275.945	0.708751	0.190688	3.71681	0.000201752	0.00464464	FALSE	FALSE
Nit2	894.341	0.70804	0.14848	4.76859	1.85523e-06	0.000115744	FALSE	FALSE
Col11a1	399.223	0.707711	0.179879	3.93437	8.34144e-05	0.00231099	FALSE	FALSE
Tnfrsf13b	171.914	0.699195	0.212156	3.29566	0.000981914	0.0155835	FALSE	FALSE
Rai14	591.508	0.698556	0.215825	3.23668	0.00120927	0.01818	FALSE	FALSE
Il10rb	377.083	0.693315	0.179682	3.85856	0.000114057	0.00298373	FALSE	FALSE
Chsy3	1117.4	0.692969	0.122655	5.64972	1.60708e-08	2.13769e-06	FALSE	FALSE
Car12	606.791	0.681126	0.169972	4.00728	6.14215e-05	0.00181655	FALSE	FALSE
Tmem40	331.737	0.680564	0.207003	3.2877	0.0010101	0.0159662	FALSE	FALSE
Arg2	232.415	0.679477	0.216221	3.14251	0.00167507	0.0229187	FALSE	FALSE
Homer1	24885.9	0.678039	0.105198	6.44537	1.15319e-10	3.11652e-08	FALSE	FALSE
Zfp934	282.458	0.676706	0.224186	3.0185	0.00254026	0.0312481	FALSE	FALSE
Tll1	407.423	0.673487	0.146611	4.59371	4.35433e-06	0.000220469	FALSE	FALSE
Dapk2	308.581	0.672066	0.184388	3.64484	0.000267553	0.00579244	FALSE	FALSE
Slc41a3	657.041	0.671721	0.23552	2.85208	0.00434343	0.0454497	FALSE	FALSE
Lsm11	7992.81	0.670003	0.0751289	8.91804	4.74596e-19	4.13848e-16	FALSE	FALSE
Pcsk5	1152.67	0.667317	0.183263	3.64131	0.000271251	0.00586439	FALSE	FALSE
Spata13	1048.25	0.662472	0.166562	3.97734	6.96919e-05	0.0019925	FALSE	FALSE
Hmgcr	15077.3	0.658391	0.0939933	7.00466	2.47586e-12	9.03748e-10	FALSE	FALSE
Sulf1	918.518	0.656565	0.152322	4.31037	1.62981e-05	0.000633205	FALSE	FALSE
Plxdc1	1729.36	0.652135	0.175075	3.72489	0.000195399	0.00455042	TRUE	FALSE
Sgms2	276.592	0.652003	0.160255	4.06854	4.7308e-05	0.00150567	FALSE	FALSE
Calcrl	550.239	0.651802	0.228755	2.84934	0.00438095	0.0457401	FALSE	FALSE
Ptgfr	226.908	0.649236	0.216766	2.9951	0.00274359	0.0330241	FALSE	FALSE
Hspg2	1322.65	0.646201	0.18337	3.52404	0.000425027	0.00833903	FALSE	FALSE
Cd74	316.026	0.645007	0.195184	3.30461	0.000951071	0.0152099	FALSE	FALSE
Nudt19	2607.15	0.642657	0.166151	3.86791	0.00010977	0.00289572	FALSE	FALSE
Cntn2	7344.8	0.641845	0.111486	5.75718	8.55287e-09	1.26647e-06	TRUE	FALSE
Hmgcs1	26912.9	0.637384	0.0666555	9.56235	1.15107e-21	1.5056e-18	FALSE	FALSE
Nrp1	1422.08	0.632888	0.134522	4.70473	2.54201e-06	0.000145089	FALSE	FALSE
Rhobtb1	483.27	0.62796	0.159498	3.93712	8.2467e-05	0.00229912	FALSE	FALSE
Tie1	1005.4	0.626484	0.170148	3.682	0.000231408	0.00518142	FALSE	FALSE
Hhip	321.952	0.624346	0.204874	3.04746	0.00230784	0.0291423	FALSE	FALSE
Slc22a8	2390.1	0.621006	0.102232	6.07448	1.24391e-09	2.47144e-07	TRUE	FALSE
Gcnt4	1248.79	0.620883	0.140621	4.41529	1.00874e-05	0.000436177	FALSE	FALSE
Ednra	520.267	0.61713	0.162124	3.80654	0.000140923	0.00356764	FALSE	FALSE
Gpr63	350.866	0.616171	0.186516	3.30358	0.000954596	0.015227	FALSE	FALSE
Tbc1d8b	616.955	0.61566	0.123639	4.9795	6.37501e-07	4.74228e-05	FALSE	FALSE
Tnfrsf12a	285.871	0.613497	0.193407	3.17205	0.00151367	0.0211752	FALSE	FALSE
Fndc3b	1531.45	0.611759	0.0913474	6.69706	2.12648e-11	6.54454e-09	FALSE	FALSE
Neto2	7584.68	0.609089	0.099462	6.12384	9.13472e-10	1.91171e-07	FALSE	FALSE
Plcxd2	14740.1	0.607102	0.135521	4.47978	7.47211e-06	0.000345965	TRUE	FALSE
Ednrb	4850.72	0.604559	0.157627	3.83538	0.000125373	0.00324728	FALSE	FALSE
Rnf152	1235.15	0.60321	0.162296	3.71674	0.000201812	0.00464464	FALSE	FALSE
Ppp1r16b	14726.7	0.603185	0.101558	5.93931	2.86222e-09	4.8832e-07	FALSE	FALSE
Gadd45a	196.365	0.602095	0.198051	3.0401	0.00236498	0.0297068	FALSE	FALSE
Vgf	12136	0.589616	0.0954665	6.17615	6.56836e-10	1.3932e-07	FALSE	FALSE
Bdnf	2755.67	0.588786	0.101852	5.7808	7.43461e-09	1.13295e-06	FALSE	FALSE
Igfbp7	880.694	0.587078	0.156228	3.75784	0.00017139	0.00411965	FALSE	FALSE
Cyp51	7024.44	0.583438	0.117327	4.97274	6.60139e-07	4.81932e-05	FALSE	FALSE
Crh	357.485	0.580434	0.187944	3.08833	0.00201286	0.0263154	FALSE	FALSE
Dio2	16724.2	0.579956	0.147943	3.92012	8.85045e-05	0.00242813	FALSE	FALSE
Scube1	12137.3	0.578868	0.149764	3.86519	0.000111002	0.0029233	TRUE	FALSE
Maml3	883.054	0.578499	0.126273	4.58134	4.62012e-06	0.000229486	FALSE	FALSE
Megf6	331.965	0.577276	0.153427	3.76255	0.000168189	0.00406137	FALSE	FALSE
Spg11	1305.17	0.577006	0.0927917	6.21829	5.02612e-10	1.11113e-07	TRUE	FALSE
Sstr1	2816.05	0.575479	0.0992481	5.79839	6.69557e-09	1.03033e-06	FALSE	FALSE
Snapc1	2881.75	0.574322	0.0906527	6.33541	2.36713e-10	5.71608e-08	FALSE	FALSE
Wnt2b	240.171	0.573941	0.204332	2.80887	0.00497164	0.0497524	FALSE	FALSE
Ets1	1738.39	0.573909	0.134236	4.27538	1.90809e-05	0.000723415	FALSE	FALSE
Nxph3	1252.1	0.573096	0.193947	2.95491	0.00312764	0.0359158	FALSE	FALSE
Lama4	1330.76	0.572943	0.122651	4.67133	2.99261e-06	0.000164105	FALSE	FALSE
Ntng1	1603.55	0.57122	0.152168	3.75389	0.000174114	0.00416599	FALSE	FALSE
Tubb2b	13643.8	0.570565	0.0980725	5.81779	5.96323e-09	9.26721e-07	FALSE	FALSE
Nos3	488.446	0.565393	0.174586	3.23848	0.00120168	0.0181361	FALSE	FALSE
Nfya	2149.37	0.563969	0.0814927	6.92048	4.50125e-12	1.53591e-09	FALSE	FALSE
Jmjd4	5195.24	0.559892	0.119585	4.68197	2.84129e-06	0.000157586	FALSE	FALSE
Cdh5	1477.29	0.559718	0.168443	3.3229	0.000890869	0.0144919	FALSE	FALSE
Dazl	282.173	0.559427	0.162265	3.44762	0.000565556	0.0103341	FALSE	FALSE
Gprin3	1349	0.559253	0.148509	3.76578	0.000166028	0.00401536	FALSE	FALSE
Rgs5	8081.82	0.557908	0.118776	4.69716	2.63801e-06	0.000148943	FALSE	FALSE
Cep41	712.545	0.554165	0.139326	3.97748	6.96494e-05	0.0019925	FALSE	FALSE
Elovl7	562.064	0.552359	0.161804	3.41375	0.000640748	0.0113769	FALSE	FALSE
Thbs2	1274.12	0.55081	0.149656	3.68052	0.000232761	0.00519689	FALSE	FALSE
Islr	2047.71	0.550766	0.176085	3.12784	0.00176095	0.0238275	FALSE	FALSE
Grap	709.133	0.549328	0.130616	4.20567	2.60307e-05	0.000926481	FALSE	FALSE
Kcnj12	1433.94	0.547537	0.1004	5.45355	4.93754e-08	5.41956e-06	FALSE	FALSE
Pcp4	1770.58	0.544581	0.114932	4.73828	2.15535e-06	0.000130117	FALSE	FALSE
Rassf4	516.683	0.544122	0.175812	3.09491	0.00196871	0.0258801	FALSE	FALSE
Idi1	1600.54	0.540537	0.135515	3.98875	6.64217e-05	0.00191646	FALSE	FALSE
Edn3	667.603	0.539368	0.146794	3.67432	0.000238481	0.00530951	FALSE	FALSE
Dab2	1208.13	0.539359	0.185499	2.90761	0.00364205	0.039948	FALSE	FALSE
Nptx2	4520.93	0.533689	0.107247	4.97627	6.48226e-07	4.77678e-05	FALSE	FALSE
Mycn	592.94	0.532966	0.167732	3.1775	0.00148553	0.0208942	FALSE	FALSE
Slco1c1	10839.7	0.531716	0.123514	4.3049	1.67064e-05	0.00064587	FALSE	FALSE
Trpv6	1097.3	0.527556	0.128261	4.11315	3.90297e-05	0.00127894	FALSE	FALSE
Stard4	3093.09	0.527304	0.108685	4.85167	1.22424e-06	8.21181e-05	FALSE	FALSE
Mical2	48800.2	0.524078	0.083958	6.24215	4.31605e-10	9.67781e-08	FALSE	FALSE
Pglyrp1	403.517	0.523938	0.149281	3.50975	0.000448531	0.00864883	FALSE	FALSE
Ptp4a3	4588.09	0.522898	0.108644	4.81294	1.48727e-06	9.60669e-05	FALSE	FALSE
Urb1	821.769	0.52238	0.123495	4.22997	2.33726e-05	0.000841341	FALSE	FALSE
Gfra2	8328.08	0.522147	0.132128	3.95183	7.75563e-05	0.00217379	FALSE	FALSE
Sema3a	3347.39	0.516946	0.0777606	6.64792	2.97264e-11	8.52657e-09	FALSE	FALSE
Lpl	3364.29	0.514787	0.11719	4.39276	1.1192e-05	0.000472232	FALSE	FALSE
Cav2	3039.24	0.514075	0.151241	3.39906	0.000676185	0.0117796	FALSE	FALSE
