## Supplementary material for "Sparse Neuronal C4 Elevation Induces Network-Wide Transcriptomic and Lipid-Droplet Remodeling in the Cortical Microenvironment": S24 Table

### Sheet: Downregulated_gene_modules
Gene	Module
Gm7669	2
Gm9347	2
E130008D07Rik	1
Rps3a3	4
Rtp1	2
Gdpd3	5
Prss56	3
Plin4	2
Bfsp2	2
Clcnka	2
Siglece	4
Gm7666	3
D630033O11Rik	2
Ccl4	4
Gm11827	2
Gm5436	3
Best1	1
Rgs1	4
Etnppl	2
Hc	2
E030013I19Rik	1
Hnf1b	5
Lrg1	1
Tmem52	4
Vtcn1	2
Pla2g3	2
Gm4211	5
Gpat2	3
Fmo2	2
Cenph	1
Sult1a1	2
Socs3	4
Draxin	1
Nphs1	2
Gm19585	3
Rgs22	1
Ttll8	2
Tktl2	1
Chia1	1
Pop4	3
Gli1	2
Acsm5	2
Etnk2	1
Dlk1	3
Gm17751	1
Hs3st3a1	1
Rnf26	1
Kirrel2	2
Endou	1
Ltbp2	1
Gm807	2
Phyhd1	4
Map3k6	1
Spink8	1
Tekt1	1
Lad1	1
Fam169b	1
Ccdc60	5
Aloxe3	1
Ifit2	3
Armc3	4
Gm11423	2
Tlr1	4
Gm13861	2
Heph	2
Tekt4	2
Slc4a11	1
Klri1	2
Lair1	4
Ddc	2
Slc37a2	4
B230110C06Rik	5
Malat1	1
Ftx	1
Entpd2	2
Pkp2	1
Ngb	1
Gm29674	1
Pnpla7	2
Amy1	5
Neat1	2
Tfcp2l1	2
Myh8	3
Clca3a1	1
Samd11	3
Cyp4f15	2
Gm20383	2
Cela1	1
Ap1g2	2
Vwa3a	1
Fhit	2
Pm20d1	2
Clrn2	1
Matn2	1
Lgr6	2
Itih3	2
Nhlh1	1
Fam228b	2
Krt9	3
Samd14	3
Ciart	1
Oplah	2
Smim3	2
Zfp867	5
Tgm3	1
Tshr	5
Fam107a	2
Spag5	1
Gadd45g	4
Cage1	1
Ccbe1	1
Cebpa	4
Junb	4
Aass	2
Idh2	2
Hif3a	2
Spint2	1
Pik3ip1	1
Tle6	1
Pcsk4	1
Tma16	1
Itga8	1
Cmtm3	2
Capn3	1
Ttf2	2
Sp140	4
Gngt2	4
Proca1	2
Plin3	2
Klhl40	5
Atp6v1c2	1
Zmynd10	1
Rnf207	1
Sfxn2	2
Echdc2	1
A930024E05Rik	5
Amigo2	2
Mapk3	3
Xylb	1
Pced1b	2
Hmmr	1
Izumo4	3
Hook2	3
Serpina3n	3
Rsph4a	1
Utp14b	2
Htr3a	5
Slc38a6	1
Mlxipl	4
Cyp2j9	2
C1qb	4
Gon4l	1
Csf3r	4
Prss47	1
Ndp	2
Hes6	3
Retsat	2
Ift27	3
Tnnt2	1
C1qc	4
Plekhs1	1
Cited4	1
Fkbp5	4
Dbp	1
Sspn	1
Pih1d2	1
Ido2	1
Otof	1
Gpt2	1
Prodh	2
AA387883	2
Tmem81	2
Amdhd2	3
Cep128	2
Pdk2	1
Nek10	1
Nudt17	5
Maob	2
Drc1	1
Sfrp1	1
Rbm3	1
Dmp1	2
Cpne7	5
Efcab12	1
Clmn	2
Ypel4	1
Prom1	2
Snrnp25	1
Mybpc1	5
Leng8	1
Smox	2
Pnpla2	2
Sdc4	2
Jsrp1	1
Cln6	1
Mpg	3
Wipf3	1
Mycl	3
Dennd6b	1
Lrrc56	1
Hps1	1
Igfbp3	3
Frat1	5
Letm2	3
Slc25a27	1
Kcnh4	1
Snhg12	3
Cirbp	3
C1qa	4
Dph7	3
Crb2	1
Acot13	3
Cbx7	1
Calb2	5
Usp54	2
Oaf	2
Bhlhe22	1
Gstm7	1
Slc1a6	3
Sft2d2	2
Ezr	2
Ntsr2	2
Cyp4v3	2
Accs	4
Chrac1	3
Aldoc	2
Mt1	2
Mcm8	3
Spaca6	1
Cys1	1
Eef2k	1
AW146154	2
Gjb6	2
Galnt16	1
Ypel1	1
Hap1	5
Fbxo6	1
Npy2r	5
Tifa	2
Emx2	2
Fam229b	3
Hepacam	2
Ackr2	1
Rufy1	1
Rpain	3
Sirt4	3
Trank1	1
Slc27a1	2
Dhtkd1	2
Mfsd2a	2
