## Supplementary material for "Sparse Neuronal C4 Elevation Induces Network-Wide Transcriptomic and Lipid-Droplet Remodeling in the Cortical Microenvironment": S25 Table

### Sheet: Upregulated_gene_modules
Gene	Module
Mael	7
Gm2792	4
Iigp1	1
Gm6733	7
Cdk1	7
Pbk	7
Gm36283	5
Ifit1	1
C4b	4
Pttg1	0
Slfn3	1
Oas1a	1
Spink10	2
Lbp	4
Gkn3	3
Acp5	8
H19	0
Top2a	7
Cdh15	2
Fbxo40	4
Pappa2	2
Ifit3	1
Cysltr2	3
Slc38a8	7
Tfap2d	0
Gm15631	0
Pcdh12	3
Aplnr	1
Ifi44	1
Ptpn20	7
Adamts12	4
Tnfrsf14	3
Nos2	1
Usp18	1
Abcb1b	2
Slco2a1	1
C1qtnf2	4
Fat2	3
Ccna2	7
Isg15	1
Trim12c	1
Sema3b	2
Angptl2	3
Capza1	1
Mpzl2	4
Gm35835	7
Oasl2	1
Gja5	1
Stbd1	0
Upk1b	1
Slc52a3	1
Fam180a	4
Mki67	7
Inf2	5
Colq	8
Ehmt1	6
Hcrtr1	2
Slc6a12	4
Tbx18	4
Slc38a5	1
Pawr	8
Cngb1	1
Tnfsf10	1
Serinc2	5
Perm1	6
B230217O12Rik	2
Sdc1	10
Cd93	1
Fam227b	6
Kif23	7
Uox	9
Gpr21	2
Dmkn	8
Lgr5	6
AU023762	5
Cenpf	7
Fabp7	6
Slc25a47	6
Smyd1	6
Trim16	1
Icam2	1
Ctla2a	1
Layn	1
Kdr	1
Tnc	6
Tmem114	0
Cyp11a1	5
Gbp3	1
Abhd1	6
Tnfrsf11b	5
Crabp2	4
Dock5	3
Ccnb1	8
Nt5dc3	0
Slfn5	1
Inhba	8
Lrrn4cl	4
Serpinh1	3
Clec1a	1
Klf10	5
Prss23	2
Nid1	3
Angpt2	4
Gpr3	8
Stk32b	7
S100a11	3
Cdh9	2
Nefh	0
Slc13a3	4
Mdga1	0
Nid2	4
Slc29a4	0
Lum	4
Emcn	1
Anxa1	3
Sp100	1
Ehd2	3
Fgl2	4
Hebp2	0
A930005H10Rik	6
Gxylt2	4
Lepr	4
Phtf1	5
Cdr2	0
Ifitm3	3
Fbln5	4
Ppic	3
Nes	1
Sh3tc2	1
Abcc6	1
A4galt	3
Lsr	1
Hdhd3	2
Mmp14	6
Adam19	8
Gm4366	10
Klhl1	7
Cnn2	3
Kcng1	2
Gbp2	1
D2hgdh	6
Dkk2	10
Foxf2	1
Enpp1	4
Rnls	6
A630089N07Rik	6
Cped1	4
Foxp2	2
Tmem41b	0
Itga5	2
Pcsk1	5
Tmem203	2
Rhoc	3
Clmp	0
Dnase1	0
Nit2	2
Col11a1	0
Tnfrsf13b	1
Rai14	2
Il10rb	1
Chsy3	5
Car12	8
Tmem40	2
Arg2	2
Homer1	5
Zfp934	6
Tll1	0
Dapk2	5
Slc41a3	0
Lsm11	5
Pcsk5	2
Spata13	1
Hmgcr	9
Sulf1	2
Plxdc1	5
Sgms2	1
Calcrl	3
Ptgfr	4
Hspg2	3
Cd74	1
Nudt19	10
Cntn2	0
Hmgcs1	9
Nrp1	2
Rhobtb1	1
Tie1	1
Hhip	3
Slc22a8	3
Gcnt4	5
Ednra	3
Gpr63	0
Tbc1d8b	10
Tnfrsf12a	0
Fndc3b	5
Neto2	10
Plcxd2	5
Ednrb	6
Rnf152	10
Ppp1r16b	1
Gadd45a	2
Vgf	8
Bdnf	8
Igfbp7	3
Cyp51	9
Crh	0
Dio2	6
Scube1	5
Maml3	5
Megf6	1
Spg11	6
Sstr1	7
Snapc1	9
Wnt2b	4
Ets1	1
Nxph3	2
Lama4	3
Ntng1	5
Tubb2b	6
Nos3	1
Nfya	3
Jmjd4	5
Cdh5	1
Dazl	2
Gprin3	7
Rgs5	3
Cep41	9
Elovl7	1
Thbs2	4
Islr	4
Grap	1
Kcnj12	0
Pcp4	2
Rassf4	1
Idi1	9
Edn3	4
Dab2	3
Nptx2	8
Mycn	0
Slco1c1	6
Trpv6	2
Stard4	9
Mical2	5
Pglyrp1	1
Ptp4a3	2
Urb1	5
Gfra2	5
Sema3a	5
Lpl	0
Cav2	5
